# High temporal resolution systems profiling reveals distinct patterns of interferon response after Covid-19 mRNA vaccination and SARS-CoV2 infection

**DOI:** 10.1101/2021.12.12.472257

**Authors:** Darawan Rinchai, Sara Deola, Gabriele Zoppoli, Basirudeen Syed Ahamed Kabeer, Sara Taleb, Igor Pavlovski, Selma Maacha, Giusy Gentilcore, Mohammed Toufiq, Lisa Mathew, Li Liu, Fazulur Rehaman Vempalli, Ghada Mubarak, Stephan Lorenz, Irene Sivieri, Gabriella Cirmena, Chiara Dentone, Paola Cuccarolo, Daniele Roberto Giacobbe, Federico Baldi, Alberto Garbarino, Benedetta Cigolini, Paolo Cremonesi, Michele Bedognetti, Alberto Ballestrero, Matteo Bassetti, Boris P. Hejblum, Tracy Augustine, Nicholas Van Panhuys, Rodolphe Thiebaut, Ricardo Branco, Tracey Chew, Maryam Shojaei, Kirsty Short, Carl Feng, PREDICT-19 consortium, Susu M. Zughaier, Andrea De Maria, Benjamin Tang, Ali Ait Hssain, Davide Bedognetti, Jean-Charles Grivel, Damien Chaussabel

## Abstract

Knowledge of the mechanisms underpinning the development of protective immunity conferred by mRNA vaccines is fragmentary. Here we investigated responses to COVID-19 mRNA vaccination via ultra-low-volume sampling and high-temporal-resolution transcriptome profiling (23 subjects across 22 timepoints, and with 117 COVID-19 patients used as comparators). There were marked differences in the timing and amplitude of the responses to the priming and booster doses. Notably, we identified two distinct interferon signatures. The first signature (A28/S1) was robustly induced both post-prime and post-boost and in both cases correlated with the subsequent development of antibody responses. In contrast, the second interferon signature (A28/S2) was robustly induced only post-boost, where it coincided with a transient inflammation peak. In COVID19 patients, a distinct phenotype dominated by A28/S2 was associated with longer duration of intensive care. In summary, high-temporal-resolution transcriptomic permitted the identification of post-vaccination phenotypes that are determinants of the course of COVID-19 disease.
