## Supplementary File 1 for "High temporal resolution systems profiling reveals distinct patterns of interferon response after Covid-19 mRNA vaccination and SARS-CoV2 infection"

### Sheet: Supplement file1
Patient	DOSE	Day	SARS-CoV2	SARS-CoV2 Nucleo	SARS-CoV2 Nucleo	SARS-CoV2 Nucleo	SARS-CoV2 Nucleo	SARS-CoV2 Nucleo	SARS-CoV2 Nucleo	SARS-CoV2 Nucleo	SARS-Cov2 S1	SARS-Cov2 S1	SARS-Cov2 S1	SARS-Cov2 S1	SARS-Cov2 S1	SARS-Cov2 S1	SARS-Cov2 S1	SARS-Cov2 RBD	SARS-Cov2 RBD	SARS-Cov2 RBD	SARS-Cov2 RBD	SARS-Cov2 RBD	SARS-Cov2 RBD	SARS-Cov2 RBD	SARS-CoV2 S-Trimer	SARS-CoV2 S-Trimer	SARS-CoV2 S-Trimer	SARS-CoV2 S-Trimer	SARS-CoV2 S-Trimer	SARS-CoV2 S-Trimer	SARS-CoV2 S-Trimer	SARS-CoV2 Env	SARS-CoV2 Env	SARS-CoV2 Env	SARS-CoV2 Env	SARS-CoV2 Env	SARS-CoV2 Env	SARS-CoV2 Env	SARS-S1	SARS-S1	SARS-S1	SARS-S1	SARS-S1	SARS-S1	SARS-S1
		post-vaccination	Recovered	IgM	Total IgG	IgG1	IgG2	IgG3	IgA1	IgA2	IgM	Total IgG	IgG1	IgG2	IgG3	IgA1	IgA2	IgM	Total IgG	IgG1	IgG2	IgG3	IgA1	IgA2	IgM	Total IgG	IgG1	IgG2	IgG3	IgA1	IgA2	IgM	Total IgG	IgG1	IgG2	IgG3	IgA1	IgA2	IgM	Total IgG	IgG1	IgG2	IgG3	IgA1	IgA2
PZB1	Prime	0	YES	0.00196741	2.45167	3.00291	1.04775	0.419494	0.580093	0.49242	0.0276493	11.8531	8.47613	3.35933	0.754584	1.05353	1.57061	0.0152533	4.48733	1.95263	1.38693	0.493216	0.914923	0.997748	0.0110005	2.13025	1.43306	0.651432	0.759895	0.549443	0.870108	0.00348636	0.157466	0.897807	0.610272	0.292379	0.805084	0.410626	0.0315423	5.11337	1.42333	1.49665	0.918693	0.917673	0.820885
PZB1	Prime	7	YES	0.00185225	1.5832	1.8502	0.756832	0.355563	0.569655	0.50659	0.0247031	28.5091	24.3894	6.79065	1.05759	1.227	2.37262	0.012171	12.1074	4.79248	2.00431	0.687428	1.27357	1.26486	0.00973893	4.23266	2.69274	0.666626	1.02481	0.758606	0.880052	0.00238605	0.126263	0.855739	0.535443	0.302916	0.793348	0.398119	0.0280074	13.5153	3.10991	1.71132	1.00708	0.94745	0.827754
PZB1	Prime	21	YES	0.00270639	1.45417	1.8002	0.905573	0.349432	0.580093	0.455223	0.0407374	31.6099	30.7213	9.26216	1.0224	1.28312	2.32668	0.0213388	11.9368	5.89728	2.77674	0.536529	1.42972	1.17844	0.0136244	5.52958	3.95126	0.697014	1.38501	0.736753	0.907399	0.00443831	0.142349	0.886736	0.515488	0.30116	0.786307	0.400204	0.0418751	16.4648	4.20419	2.17694	0.980296	0.97452	0.923925
PZB1	Boost	28	YES	0.0323423	5.41614	8.08882	1.05431	0.499189	0.726235	0.735087	0.194905	121.793	148.124	9.35814	1.55804	1.68362	3.91817	0.26555	42.3442	37.9797	3.76167	0.697208	2.07627	2.05442	0.323958	12.4409	11.3439	0.869843	1.29438	0.864748	1.07148	0.103231	0.305338	0.943195	0.843073	0.388961	0.917749	0.616981	0.410593	100.296	48.3585	5.59352	1.47044	1.23981	1.53873
PZB1	Boost	35	YES	0.0325343	4.48665	6.2481	1.02588	0.467661	0.727727	0.667778	0.18414	115.574	142.823	8.13439	1.37233	1.59178	3.76779	0.279776	30.8749	39.469	3.47452	0.67625	1.66394	2.09763	0.329004	12.1054	10.7078	0.824261	1.11544	0.930307	1.00435	0.105456	0.245162	0.912198	0.681775	0.374913	0.898972	0.535689	0.38884	97.5922	46.2048	5.04929	1.42491	1.18296	1.65894
PZB2	Prime	0	YES	0.0046834	0.551828	0.781982	0.75027	0.303892	0.553251	0.361344	0.0196605	0.465943	0.880791	0.791843	0.650975	0.857113	0.551385	0.0456809	0.45915	0.729657	1.34961	0.489024	0.934441	0.577437	0.060553	2.11097	1.00705	0.670425	2.0961	0.583783	1.0491	0.0203989	0.526177	0.970871	1.79589	0.310818	0.98347	0.479411	0.0663475	0.990192	0.945879	0.837517	0.891909	0.928501	0.583893
PZB2	Prime	7	YES	0.0109407	0.773136	0.856128	0.986506	0.31265	0.569655	0.380828	0.0889538	15.6259	5.3411	4.89503	0.852328	1.33669	1.76276	0.116178	6.42614	1.5109	2.90022	0.529543	1.16134	1.0331	0.155419	6.26266	1.6455	0.746393	4.04348	0.808555	1.35985	0.0498228	0.92018	1.09265	2.76036	0.329256	1.19941	0.621149	0.178105	5.51668	1.18203	1.42408	0.961547	0.963692	0.72128
PZB2	Prime	21	YES	0.00308068	0.343441	0.74146	0.600434	0.304768	0.533865	0.336546	0.0196605	12.8658	4.26579	3.14338	0.768268	1.14537	1.62909	0.0253695	3.25972	1.23985	1.5822	0.511379	1.24918	1.01739	0.0337078	3.4426	1.25508	0.666626	1.68711	0.742997	1.01181	0.0119179	0.356502	0.900021	1.18895	0.304672	0.915402	0.548196	0.0524798	3.4974	1.04911	0.925199	0.894587	0.906845	0.731584
PZB2	Boost	28	YES	0.103457	1.43662	0.913893	0.921978	0.360817	0.706849	0.518989	0.366014	56.6301	35.2207	7.19857	1.19834	2.16064	3.40856	0.901763	18.708	9.70126	5.34099	0.698606	2.1885	1.97978	1.07784	12.3655	3.45635	0.983796	6.9018	1.41419	2.87633	0.384117	1.28918	1.11589	5.02185	0.482031	2.49506	1.07972	1.50913	25.8078	3.21573	2.11042	1.33117	1.30748	1.12657
PZB2	Boost	35	YES	0.100674	1.2917	0.863888	0.876044	0.35819	0.665094	0.483563	0.349583	53.7807	29.2642	5.71087	1.04391	1.95401	3.15793	0.84723	16.0474	6.73104	4.30725	0.628745	2.28365	1.95621	1.00467	11.5313	3.03263	0.94961	5.94902	1.358	2.73463	0.369282	1.21321	1.05279	4.48974	0.470617	2.36596	0.879614	1.40309	21.2492	2.45051	1.88063	1.216	1.19649	0.879274
PZB3	Prime	0	YES	0.0138199	21.306	34.6469	4.79035	0.458904	1.45993	1.185	0.160343	1.70209	1.13076	0.883025	0.686163	0.880071	1.00252	0.043626	0.524616	0.784054	0.634602	0.625951	0.83685	0.762059	0.0226569	0.689805	0.916334	0.651432	0.641379	0.565052	0.852706	0.00761559	0.151361	0.859061	0.500523	0.303794	0.788654	0.489833	0.0383402	0.807985	0.948459	0.828446	0.905301	0.868947	0.662891
PZB3	Prime	7	YES	0.0173708	25.4095	42.853	4.11226	0.476419	1.86107	1.18145	0.238532	47.9192	26.3937	5.15898	1.00872	1.49995	2.64414	0.084565	15.5949	4.96598	1.79182	0.542118	1.32725	1.42591	0.0620668	5.84021	2.3115	0.716006	0.866791	0.802312	0.922315	0.01669	0.160857	0.86681	0.470591	0.306428	0.819168	0.587799	0.0943549	24.8087	3.9074	1.11266	0.958869	0.996176	0.855232
PZB3	Prime	14	YES	0.0183305	24.5003	41.32	4.0029	0.460655	1.99976	1.37098	0.199438	81.7769	60.1065	8.73427	1.05759	1.44893	3.35426	0.113017	23.2497	14.0135	3.04379	0.585432	1.46876	1.89729	0.091334	10.4319	4.53114	0.748293	1.21769	0.936551	0.996895	0.0241078	0.359797	0.934339	0.616923	0.322232	0.903666	0.485664	0.150098	64.9664	14.0488	2.43696	1.02047	1.06926	1.209
PZB3	Prime	21	YES	0.00739939	17.0697	30.7766	3.04045	0.48868	1.69107	1.14249	0.083288	60.3592	46.7146	6.88663	1.16315	1.34434	2.82793	0.0527938	17.6038	10.5013	2.47523	0.604992	1.08815	1.69696	0.0350198	7.35649	3.75261	0.776781	1.07129	0.980256	0.962091	0.0108052	0.236344	0.946516	0.681775	0.342426	0.894277	0.579462	0.09082	39.9639	8.18127	1.84737	1.02851	1.03678	1.16092
PZB3	Boost	35	YES	0.0121884	12.4848	17.389	3.18263	0.427376	1.7373	1.08226	0.105951	64.3339	41.7498	10.4859	1.09278	1.3673	3.3459	0.0557971	19.8889	9.77628	3.30223	0.579843	1.53219	1.70874	0.0434467	7.31193	3.12564	0.710308	1.15727	0.808555	0.904913	0.0126102	0.18518	0.892272	0.59198	0.300282	0.835598	0.46482	0.0734173	39.2419	6.5334	2.10437	0.99101	1.02866	1.00636
PZB4	Prime	0	NO	0.00763932	0.280934	0.73715	0.542469	0.294259	0.545795	0.324147	0.0196605	0.259453	0.856248	0.60708	0.658795	0.836706	0.714294	0.0456809	0.283803	0.745601	0.792534	0.725153	0.83197	0.754203	0.0635806	0.691947	0.927817	0.651432	0.806372	0.418326	0.860164	0.0258386	0.293419	0.892272	0.683438	0.308184	0.861417	0.389782	0.09082	0.870086	0.976849	0.749834	0.910657	0.909552	0.707541
PZB4	Prime	7	NO	0.000988505	0.135927	0.692317	0.541375	0.298638	0.529391	0.283407	0.00657238	0.20842	0.850795	0.65747	0.643156	0.867317	0.948214	0.00814037	0.188548	0.695894	0.717875	0.637128	0.827091	0.750275	0.00585345	0.411312	0.908296	0.638138	0.573988	0.621245	0.817902	0.00174318	0.126651	0.855739	0.460614	0.295014	0.774571	0.429385	0.017457	0.605989	0.954912	0.562376	0.875838	0.89331	0.549547
PZB4	Prime	14	NO	0.00455864	0.35514	0.732839	0.573092	0.30652	0.542812	0.389685	0.0298024	6.55622	2.17062	0.971807	0.910974	0.920886	1.16125	0.0152533	1.13004	0.83376	0.735104	0.523954	0.83197	0.915257	0.0142299	2.09812	1.12647	0.651432	0.583283	0.505737	0.860164	0.0052419	0.164346	0.84799	0.537106	0.297648	0.788654	0.460651	0.0383402	2.35571	1.05944	0.710529	0.910657	0.877068	0.769365
PZB4	Prime	21	NO	0.0130521	0.387877	0.750944	0.586216	0.308271	0.556234	0.45168	0.148445	12.7106	4.87571	1.56209	1.19248	1.01017	1.51631	0.0948392	1.72351	1.00164	0.999282	0.670661	0.883206	0.840622	0.0989032	3.21038	1.45947	0.695114	0.92024	0.68056	0.909885	0.0378307	0.298845	0.892272	0.774895	0.31872	0.889583	0.610727	0.157167	4.96051	1.35494	0.813329	0.945477	0.931208	0.577024
PZB4	Boost	28	NO	0.00418435	0.205943	0.744047	0.480129	0.300389	0.520444	0.311748	0.218135	50.4579	25.4493	5.20697	3.1063	1.25251	2.46034	0.082194	16.3805	4.42953	1.79182	0.887229	1.49315	1.55162	0.0447587	5.68296	2.29772	0.780579	0.945802	0.771093	0.882538	0.0120786	0.233534	0.88895	0.503848	0.311696	0.814473	0.398119	0.160702	19.7554	3.14734	1.10056	1.20528	0.969106	0.793408
PZB4	Boost	35	NO	0.00776408	0.299529	0.739736	0.506377	0.305644	0.542812	0.418026	0.25213	70.0436	38.3467	5.90283	3.44254	1.31373	3.1454	0.105904	22.3874	6.82202	2.13065	0.945912	1.65906	1.61054	0.077205	7.67612	2.85235	0.786277	0.976012	0.730509	0.929773	0.0262095	0.300687	0.875666	0.600295	0.312574	0.85907	0.564871	0.202577	33.8166	5.32944	1.31523	1.3151	0.996176	0.951402
PZB5	Prime	0	NO	0.0242807	0.323187	0.91648	0.733864	0.314402	0.595006	0.43751	0.0538822	0.298907	0.87261	0.65507	0.668569	0.84946	0.906443	0.136727	0.499286	0.771861	0.944724	0.504393	1.05399	0.687424	0.150373	1.22065	1.05183	0.655231	1.02714	0.661829	0.937231	0.0469793	0.345843	1.03619	0.838084	0.311696	0.887236	0.537774	0.29095	0.934233	1.00782	0.770999	0.886552	0.898724	0.686933
PZB5	Prime	7	NO	0.04002	0.493162	1.03029	1.02041	0.316153	0.612901	0.375514	0.0991523	0.510543	0.92533	0.902221	0.680298	0.887724	0.856317	0.250534	0.671244	1.21078	1.38406	0.863477	0.929562	0.809197	0.263405	2.29135	1.2436	0.698913	1.57324	0.755484	1.05656	0.0723233	0.559124	1.17346	1.33528	0.324866	0.96704	0.539858	0.505764	1.37371	1.04266	1.04916	0.878517	0.933915	0.587328
PZB5	Prime	14	NO	0.0423234	0.503725	1.03718	1.01713	0.324911	0.639743	0.400313	0.154678	6.55622	3.9531	1.77085	0.781952	1.15047	1.38682	0.271872	1.41134	1.16295	1.51041	0.526749	0.975918	0.883831	0.291159	3.32949	1.51	0.716006	1.80562	0.945916	1.15103	0.0803593	0.592361	1.24431	1.3436	0.3275	1.00694	0.560702	0.584619	2.09844	1.14202	1.17615	0.916014	0.958278	0.645717
PZB5	Prime	21	NO	0.0516326	0.485654	0.996661	0.883699	0.328414	0.635269	0.377286	0.233999	9.24016	5.76286	2.12358	0.950072	1.17088	1.48289	0.379357	2.60381	1.28206	1.59943	0.54631	1.20282	1.00168	0.369373	3.09555	1.45947	0.727401	1.63831	0.668073	1.13114	0.105456	0.516681	1.12032	1.1374	0.334524	1.00694	0.560702	0.883727	3.44486	1.2659	1.17615	0.948155	0.97452	0.738453
PZB5	Boost	28	NO	0.0481776	0.443401	0.957001	0.794017	0.31878	0.597988	0.313519	0.55072	53.9443	63.4833	8.99821	2.39277	1.69382	3.36679	0.450486	34.8409	11.9578	3.07251	0.862079	2.43004	1.95621	0.353226	6.49531	3.44601	0.80337	1.70337	1.07703	1.16595	0.0902496	0.499626	1.08932	0.991068	0.333646	0.957651	0.421048	1.15292	34.2295	11.1531	2.21624	1.28831	1.14506	0.965141
PZB5	Boost	35	NO	0.0463542	0.75681	1.19496	1.17025	0.322284	0.651673	0.46585	0.32012	46.3449	50.5523	6.91063	1.74375	1.49995	2.79452	0.332728	11.4492	10.6963	2.45226	0.723755	1.33213	1.32771	0.275516	5.94775	3.00507	0.797672	1.51747	0.624367	1.07893	0.0751668	0.384701	1.0074	0.82977	0.334524	0.93418	0.441892	0.753207	34.8594	11.2899	1.87459	1.16778	1.18025	1.05788
PZB6	Prime	0	NO	0.0713067	0.257974	0.74146	0.829015	0.322284	0.538339	0.430425	0.390377	0.475806	0.856248	1.06779	0.695937	0.869868	0.902266	1.59409	0.883874	0.790619	2.30581	0.7014	0.897845	1.19415	1.93719	3.37019	1.08858	0.955307	2.97451	1.23625	0.952147	0.541498	0.931518	1.0694	2.62733	0.454812	0.910708	0.967159	2.80074	1.81865	0.992334	1.25476	1.02583	0.923087	0.800277
PZB6	Prime	7	NO	0.0792723	0.238418	0.730252	0.819172	0.316153	0.538339	0.433967	0.417573	0.507326	0.883518	1.07739	0.676389	0.854562	1.03593	1.61859	1.01391	0.816879	2.36324	0.775452	1.07595	1.20201	1.92558	3.63626	1.10925	0.867943	3.29985	1.4579	0.957119	0.531484	1.00187	1.08932	2.87676	0.422326	0.924791	0.950484	3.02371	2.04794	0.992334	1.41501	0.964225	0.925794	0.862101
PZB6	Prime	14	NO	0.12054	0.332179	0.763015	1.11556	0.32929	0.554742	0.439281	1.12127	10.2143	4.42395	3.35933	1.29218	1.0918	1.61656	2.61756	2.36871	1.16952	3.4458	0.686031	0.94664	1.56733	2.98324	6.28194	1.36417	1.06356	4.69415	1.74511	1.05656	0.793455	1.27358	1.20999	3.94099	0.489055	0.962346	1.32359	4.94343	2.87913	1.06589	1.95017	1.10082	0.936622	1.0304
PZB6	Prime	21	NO	0.167086	0.313497	0.74146	0.989787	0.351184	0.559216	0.515447	1.34677	15.9617	5.52289	3.47931	1.64796	1.11476	2.11782	3.41816	5.29557	1.25392	3.10122	0.905393	1.14914	2.00335	3.77396	6.02058	1.38943	1.18701	3.85757	2.08851	1.08639	1.04442	1.06146	1.16903	3.20933	0.530322	0.997554	1.4424	6.4145	4.55584	1.10976	1.65992	1.2026	0.955571	0.985749
PZB6	Boost	28	NO	0.122843	0.270109	0.760428	0.868388	0.331917	0.532374	0.513675	0.944497	37.4699	15.0034	7.22257	2.29894	1.2321	2.63579	2.39785	11.9989	2.7123	3.64681	1.0032	1.27113	1.78338	2.65272	7.65298	1.71784	1.16612	3.74138	1.845	1.0665	0.716928	1.09422	1.14468	2.99316	0.51364	0.974082	1.1485	4.55187	18.4786	2.06467	2.40673	1.39813	1.007	1.02353
PZB6	Boost	35	NO	0.216607	0.340298	0.765601	0.989787	0.361693	0.571146	0.543787	1.36547	54.273	24.3894	10.198	2.7036	1.28822	3.19552	4.09389	21.1987	4.61898	5.36971	1.33713	1.87376	2.53365	4.64088	9.52317	2.0451	1.39783	5.04273	2.21962	1.14108	1.21095	1.27746	1.19117	3.62505	0.608465	1.06797	1.69044	7.97802	29.587	3.48027	3.05376	1.66597	1.03949	1.39104
PZB7	Prime	0	NO	0.0288874	0.581074	0.696628	0.870575	0.323159	0.797815	0.39677	0.080455	0.616682	0.856248	1.0126	0.697892	0.994863	0.944037	0.277405	0.866571	0.914416	1.67121	0.563076	1.3736	0.954538	0.38552	2.71637	0.916334	0.761587	1.86139	0.774215	1.55874	0.275323	0.785778	0.84799	1.82915	0.424082	1.54445	0.756635	0.410593	1.59004	0.945879	0.970552	0.948155	1.06385	0.645717
PZB7	Prime	7	NO	0.000492333	0.0736818	0.719044	0.403571	0.291632	0.518953	0.331232	0.00218135	0.186763	0.81989	0.499101	0.64511	0.813747	0.839608	0.00608552	0.174813	0.721217	0.737976	0.480641	0.807572	0.805269	0.00194274	0.339761	0.887627	0.621045	0.557721	0.530712	0.81293	0.000793702	0.0761649	0.851311	0.395762	0.295014	0.767529	0.487748	0.0139493	0.504991	0.954912	0.610752	0.867803	0.879775	0.66976
PZB7	Prime	21	NO	0.0463542	0.53367	0.703525	0.678086	0.337172	0.884307	0.407398	0.235699	5.15775	0.880791	1.33414	1.03804	1.32138	1.24062	0.541374	1.49572	0.86471	1.59081	0.894215	1.81033	1.12738	0.764481	2.88647	0.908296	0.866044	1.71499	1.14259	2.62524	0.391906	0.695853	0.875666	1.57473	0.457447	2.41525	0.856686	0.821186	2.67645	0.936846	1.06428	1.02047	1.21815	0.594197
PZB8	Prime	0	NO	0.0438589	1.07651	1.47171	1.49835	0.389718	0.762025	0.511904	0.0827214	1.05968	1.18075	1.58129	0.717441	1.05353	0.923151	0.212598	6.91687	1.37678	3.12994	0.563076	1.99575	1.02524	0.235652	7.98546	2.6514	0.818564	5.90255	1.06767	2.44873	0.0933404	1.95441	2.6436	5.37106	0.376669	2.35188	0.73996	0.247987	2.95897	1.293	1.4906	0.982974	1.16401	0.728149
PZB8	Prime	7	NO	0.0662202	0.611891	1.0527	1.05431	0.349432	0.750095	0.458765	0.0764889	1.28718	1.19529	1.63408	0.709622	1.11986	0.847963	0.19284	2.36479	1.50152	3.84781	0.55609	2.43248	0.879903	0.227578	9.09943	2.75015	0.784378	7.43628	1.03957	2.55563	0.0995219	2.20016	2.70006	5.90317	0.389839	2.34953	0.746213	0.304546	3.69394	1.32526	1.76272	0.926728	1.24251	0.573589
PZB8	Prime	14	NO	0.0877178	0.46121	0.936309	0.821359	0.351184	0.644217	0.389685	0.0606246	1.41412	1.25983	0.931015	0.711576	0.936192	0.88138	0.0790327	5.0519	0.879716	1.19167	0.493216	1.15402	0.754203	0.13574	3.51672	1.47325	0.683719	2.14025	0.718022	1.10379	0.1015	0.7882	1.28748	2.07858	0.338036	1.02103	0.591968	0.146563	1.31639	1.06589	0.997764	0.934763	0.925794	0.656021
PZB8	Prime	21	NO	0.100866	0.64428	1.0527	0.977756	0.345929	0.769481	0.472936	0.154678	6.16982	3.3141	1.87643	1.05955	1.28312	1.27821	0.281356	2.63343	1.76131	3.50323	0.732139	1.87864	1.13916	0.302765	9.43705	2.75934	0.810967	6.83208	1.18942	2.55812	0.131418	2.00858	2.38345	5.67037	0.386327	2.23921	0.821251	0.426908	3.90208	1.32526	1.6962	0.964225	1.30207	0.779669
PZB8	Boost	28	NO	0.0681396	0.350862	0.880269	0.777612	0.333669	0.639743	0.394999	0.201138	28.0794	25.8383	4.51111	1.85714	1.37495	2.18883	0.174662	5.70834	4.39483	2.60445	0.757289	1.86888	1.2845	0.167025	7.31193	2.86153	0.801471	3.88081	1.00523	1.7079	0.0775158	1.18046	1.6207	3.09293	0.362621	1.53975	0.63574	0.309984	8.23818	2.33437	1.2336	1.0419	1.1234	0.783104
PZB8	Boost	35	NO	0.137911	0.621232	1.02425	0.977756	0.37483	0.772464	0.480021	0.249297	33.9999	32.7447	5.20697	2.07022	1.49995	2.64414	0.318502	12.8295	5.63093	3.79038	0.740522	2.49347	1.50055	0.312352	10.3372	3.67337	0.854649	5.92579	1.09264	2.49597	0.144029	1.7048	1.97163	4.73917	0.389839	2.22044	0.756635	0.527517	12.0058	3.11895	1.75365	1.09815	1.31831	0.996053
PZB9	Prime	0	NO	0.0263016	0.512469	0.829066	0.700009	0.225537	0.571108	0.427166	0.053525	0.401211	0.895853	0.680387	0.562759	0.832545	0.675458	0.140854	0.837746	0.998282	0.778386	0.708519	0.927906	0.788519	0.174915	1.57847	1.02984	0.561039	1.23005	0.780453	0.974129	0.0649621	0.456749	0.985868	0.951163	0.26228	0.913723	0.504106	0.172937	0.926675	0.986395	0.750623	0.90089	0.908472	0.860358
PZB9	Prime	7	NO	0.000929875	0.112092	0.747262	0.351008	0.183147	0.520277	0.486672	0.00477928	0.231436	0.895853	0.411541	0.552828	0.812663	0.605031	0.0102169	0.357016	0.926492	0.519723	0.631872	1.04973	0.750427	0.00606463	0.430194	0.943406	0.4817	0.638577	0.63196	0.834967	0.000992992	0.0906321	0.874412	0.341088	0.207586	0.769573	0.4761	0.0168663	0.54966	0.979731	0.558236	0.877389	0.886448	1.06684
PZB9	Prime	21	NO	0.0413162	0.31304	0.790462	0.617773	0.212494	0.565128	0.446293	0.122088	6.45201	2.13792	1.04643	0.766345	0.926982	0.998782	0.172595	1.80648	1.08362	0.802337	0.714127	1.03677	0.73138	0.230294	1.87184	1.05578	0.552538	1.06517	0.63196	1.01208	0.0853787	0.399569	0.937609	0.867971	0.253578	0.946273	0.603204	0.249214	1.96623	1.08104	0.797931	0.898279	0.933248	0.998015
PZB10	Prime	0	NO	0.0659323	0.335148	0.784569	0.816984	0.333669	0.691937	0.448138	0.0283859	0.53756	0.902606	0.871027	0.666614	0.908132	0.79366	0.0829843	0.747056	0.830947	1.27207	0.624553	0.910044	0.687424	0.112023	2.22966	1.06102	0.683719	1.16657	0.649342	1.02673	0.0989037	0.621916	1.02954	1.00271	0.356475	0.985818	0.558618	0.0976179	1.39077	1.02072	0.837517	0.924049	0.950157	0.570155
PZB10	Prime	7	NO	0.0238009	0.25649	0.777671	0.709803	0.317029	0.603953	0.331232	0.0101985	0.292688	0.878064	0.779845	0.650975	0.846909	0.647459	0.0233146	0.424366	0.817817	0.907394	0.744714	0.83685	0.868119	0.0421348	1.03899	0.963414	0.649533	0.899325	0.624367	0.917343	0.0362235	0.369778	0.958694	0.804827	0.32311	0.856722	0.437723	0.0418751	0.905572	0.985882	0.704482	0.891909	0.896017	0.601067
PZB10	Prime	14	NO	0.020058	0.24872	0.780258	0.709803	0.30652	0.606936	0.412712	0.11275	3.52855	1.65432	1.36293	0.838644	1.00507	0.973277	0.0710504	0.811986	0.879716	1.18593	0.653895	0.900284	0.919185	0.065599	2.25665	1.09202	0.691316	1.06664	0.861627	1.05656	0.0393142	0.467358	1.02954	0.932868	0.328378	0.894277	0.483579	0.153633	1.2304	0.97943	0.704482	0.913336	0.904138	0.491157
PZB10	Prime	21	NO	0.108831	0.421052	0.787155	0.807141	0.338923	0.788867	0.394999	0.592648	14.9301	5.40655	2.22436	1.2824	1.14027	1.65833	0.291631	2.2863	1.14982	1.2491	0.582637	1.17842	1.13916	0.192256	3.4743	1.15058	0.748293	1.02016	0.742997	1.11871	0.122393	0.504278	0.970871	0.77157	0.355597	0.969387	0.579462	0.658037	2.7679	1.09299	0.955434	0.961547	0.955571	0.831189
PZB10	Boost	28	NO	0.0454904	0.266791	0.772498	0.690117	0.319656	0.653164	0.456994	0.420972	68.7787	39.5292	10.4859	2.00571	1.83412	3.19552	0.14463	18.3541	6.88579	2.90022	0.807588	1.31993	1.83051	0.0797281	6.26266	2.24835	0.734998	1.07129	0.733631	0.949661	0.0466084	0.26619	0.923269	0.620249	0.328378	0.849681	0.496086	0.473134	26.2022	4.40034	1.6841	1.07672	1.04219	1.04414
PZB10	Boost	35	NO	0.175436	0.326156	0.781982	0.729489	0.35819	0.861938	0.501276	1.06348	110.214	59.0212	10.9178	2.17774	1.73208	3.89729	0.282937	25.1206	11.2844	3.50323	0.769863	2.29585	1.63018	0.223541	8.9349	2.87876	0.797672	1.29903	0.961525	1.18583	0.133026	0.539065	0.962015	0.764918	0.362621	1.01633	0.558618	0.859255	43.247	8.25611	1.99855	1.16243	1.07197	0.992618
PZB11	Prime	0	NO	0.0107488	0.310616	0.787155	0.600434	0.321408	0.557725	0.373743	0.0247031	0.505825	0.880791	0.727056	0.666614	0.897928	0.756065	0.0680471	1.79789	0.940677	0.916009	0.644114	0.9564	0.820981	0.0999124	2.04756	1.01623	0.700812	0.92024	0.586905	0.981979	0.0405505	0.454761	0.970871	0.683438	0.326622	0.920096	0.527352	0.0802152	1.21539	0.976849	0.619823	0.905301	0.942036	0.676629
PZB11	Prime	7	NO	0.00529762	0.156967	0.727666	0.461536	0.301265	0.544304	0.331232	0.0167142	0.34415	0.864429	0.674266	0.658795	0.859664	0.726825	0.0578519	0.434177	0.746539	0.766691	0.623156	0.897845	0.934897	0.0857834	1.27036	0.961117	0.687518	0.687856	0.718022	0.894969	0.0364707	0.321521	0.928804	0.550409	0.31872	0.863764	0.527352	0.09082	0.905572	0.966525	0.674246	0.913336	0.917673	0.625109
PZB11	Prime	14	NO	0.00813837	0.254918	0.73715	0.511846	0.303892	0.566672	0.336546	0.0363747	0.846116	0.966234	0.873427	0.692028	0.880071	0.944037	0.0639374	0.427577	0.731533	0.715004	0.489024	0.890525	0.927041	0.104958	1.30934	0.9393	0.693215	0.641379	0.671195	0.912371	0.0461139	0.293419	0.903342	0.482231	0.325744	0.861417	0.487748	0.087285	0.85439	0.934265	0.650058	0.899944	0.914966	0.72128
PZB11	Prime	21	NO	0.00998102	0.12938	0.734563	0.482316	0.296886	0.53983	0.350716	0.0538822	2.28533	1.24074	0.986204	0.774133	0.87497	0.802014	0.110646	0.457188	0.856269	0.847093	0.663675	0.853928	0.809197	0.213954	0.945161	0.9393	0.70651	0.627436	0.718022	0.892482	0.0974202	0.234212	0.886736	0.532117	0.339792	0.861417	0.506508	0.132695	0.795702	0.934265	0.725646	0.88923	0.936622	0.731584
PZB11	Boost	28	NO	0.00851266	0.172506	0.721631	0.559968	0.303017	0.556234	0.269237	0.129181	27.2395	15.7979	3.28735	1.48375	1.16067	1.97997	0.124081	5.91812	2.61758	1.28643	0.95709	1.09059	0.942754	0.17409	3.7258	1.45488	0.765386	0.855172	0.693047	0.957119	0.0772685	0.33654	0.919948	0.645192	0.346816	0.896625	0.481495	0.1675	3.98602	1.14589	0.813329	0.961547	0.963692	0.604501
PZB11	Boost	35	NO	0.0142997	0.197911	0.734563	0.52497	0.303892	0.572637	0.370201	0.128048	33.2848	19.8991	3.93522	1.72225	1.12241	2.29326	0.184936	6.98644	2.98803	1.31802	0.838327	1.46388	1.0606	0.307811	4.35006	1.61564	0.837556	1.01552	0.758606	0.994409	0.133767	0.407569	0.943195	0.720021	0.366133	0.924791	0.523183	0.209647	5.09768	1.20396	0.665176	0.99101	0.963692	0.783104
PZB12	Prime	0	NO	0.0428992	0.332179	0.794915	0.727302	0.324911	0.578602	0.333003	0.145612	0.626117	0.913514	1.04139	0.672479	0.900479	0.931506	0.630681	1.10899	0.94818	1.81766	0.698606	1.03447	0.868119	0.978435	4.45674	1.40206	0.92492	2.30989	0.852261	1.30268	0.231187	1.07765	1.37273	1.72938	0.409156	1.19002	0.63574	0.935391	1.90327	1.04008	1.00986	0.94012	0.979934	0.71441
PZB12	Prime	7	NO	0.0412677	0.191451	0.721631	0.544656	0.323159	0.559216	0.377286	0.145612	0.326782	0.878064	0.746252	0.688118	0.880071	0.918974	0.634632	0.523189	0.779364	1.12276	0.54631	0.94664	0.875975	0.99105	2.27721	1.11958	0.919222	1.53606	0.789824	1.1212	0.233907	0.670949	1.13028	1.16068	0.412668	1.07736	0.587799	0.935391	1.21948	0.994915	0.949387	0.958869	0.960985	0.590763
PZB12	Prime	14	NO	0.0331101	0.509924	0.835436	0.821359	0.319656	0.605445	0.435738	0.254963	7.31356	2.58238	1.92682	0.832779	1.85198	1.68757	0.541374	2.05173	0.992259	1.81766	0.695811	1.62002	0.989891	0.855815	5.23523	1.42388	0.881238	2.0961	0.864748	1.47173	0.206956	0.977837	1.19117	1.46332	0.390717	1.19237	0.633656	0.769522	2.16941	1.03363	0.955434	0.929406	1.007	0.704106
PZB12	Prime	21	NO	0.0591183	0.366052	0.787155	0.692304	0.330165	0.605445	0.432196	0.445336	16.7055	6.08645	2.95141	0.948117	1.54842	1.9925	0.977634	4.00588	1.34958	2.22254	0.603595	1.55903	1.23736	1.41492	6.67526	1.68109	0.983796	2.46327	0.955282	1.52393	0.333429	1.12106	1.2908	1.67949	0.431984	1.31208	0.692019	1.52545	4.15867	1.23106	1.17918	0.999045	1.05032	0.72128
PZB12	Boost	28	NO	0.0356054	0.761437	0.89665	0.971194	0.334544	0.629305	0.41094	0.997756	69.8311	46.7146	8.37434	1.8239	1.55097	3.35426	0.920731	17.3464	8.06468	3.18737	0.769863	1.60782	1.85801	0.965315	8.85393	2.67551	0.928718	2.01477	0.895967	1.30516	0.249856	0.792948	1.12032	1.12909	0.412668	1.11961	0.648247	2.01218	37.3809	8.43419	2.02274	1.11957	1.09633	1.19183
PZB12	Boost	35	NO	0.0729382	0.472559	0.794915	0.705428	0.342426	0.645708	0.402084	0.715597	125.009	71.9003	11.3497	2.2833	1.60964	3.80121	1.23133	30.3252	13.7106	4.62312	0.924954	1.73957	2.17619	1.74695	12.0686	3.76409	1.15662	2.50974	1.11137	1.67807	0.414407	1.13133	1.24431	1.53649	0.493445	1.42239	0.767057	2.51522	73.1343	19.1511	3.11423	1.27492	1.20461	1.33265
PZB13	Prime	0	NO	0.0356054	1.23042	0.703525	1.14837	0.342426	0.942466	0.511904	0.120116	1.18576	0.850795	1.36533	0.713531	0.938743	1.06517	0.347744	3.02033	0.729657	4.36468	0.832738	1.19306	0.919185	0.398136	14.7027	0.910592	0.856548	8.11019	0.977134	1.34991	0.0900024	3.38643	0.840241	6.3854	0.405644	1.2534	0.717032	0.636284	5.02125	0.961364	1.85342	0.974939	0.969106	0.800277
PZB13	Prime	7	NO	0.0323423	1.37263	0.699214	1.18118	0.352935	0.936501	0.536702	0.096886	1.21857	0.858975	1.27655	0.695937	0.938743	0.91062	0.300324	3.7813	0.719341	4.36468	0.585432	1.12963	1.07238	0.368364	15.4816	0.927817	0.864145	8.36581	0.930307	1.36483	0.0841918	3.43818	0.859061	6.36878	0.394229	1.27217	0.656584	0.538394	4.9455	0.948459	1.86249	0.966904	1.01242	0.686933
PZB13	Prime	14	NO	0.0303269	1.32348	0.707836	1.11556	0.350308	0.933518	0.520761	0.138247	7.53913	0.861702	2.29874	1.03022	1.778	1.64998	0.302695	12.0904	0.717465	4.47954	0.722358	1.48827	1.06845	0.349189	16.0562	0.914037	0.892633	8.11019	1.11137	1.44438	0.0807302	3.41734	0.851311	6.20249	0.412668	1.26983	0.637825	0.532955	5.84493	0.948459	1.90482	1.00708	0.988055	0.759061
PZB13	Prime	21	NO	0.0542238	1.39786	0.710423	1.14837	0.345929	1.02001	0.550873	0.219835	7.93839	0.867156	2.15717	1.03609	1.41832	1.4996	0.527938	5.77506	0.72403	4.36468	0.818766	1.16866	1.04881	0.601997	16.0073	0.916334	0.824261	8.92354	1.22064	1.33499	0.140691	3.53343	0.870131	6.68472	0.370523	1.20645	0.785817	1.00337	5.89816	0.945879	1.97436	0.999045	0.985348	0.738453
PZB13	Boost	28	NO	0.0719785	1.81507	0.70525	1.26868	0.375706	1.17957	0.717374	0.619277	56.2873	1.33891	10.054	3.8472	2.50757	3.36679	0.769778	15.3997	0.792494	7.98277	1.38184	1.6249	1.74802	0.802831	25.0909	0.951931	1.09585	11.2009	1.23312	1.66812	0.178027	4.62997	0.875666	8.51387	0.43374	1.43413	0.921302	1.76745	35.1781	0.966525	3.71894	1.63115	1.24522	1.16092
PZB13	Boost	35	NO	0.070251	1.65199	0.714733	1.23587	0.387091	1.09606	0.508362	0.487263	59.2693	1.34346	9.02221	3.97232	2.29839	3.4378	0.716036	17.3054	0.789681	6.8916	1.2533	2.26657	1.57518	0.762967	22.3561	0.92552	1.04837	9.57421	1.12698	1.59851	0.173329	3.95369	0.86681	6.98404	0.413546	1.40127	0.698272	1.55264	39.6015	0.966525	3.47706	1.65525	1.14506	0.961706
PZB14	Prime	0	NO	0.0266122	0.405515	0.757373	0.576655	0.211407	0.575594	0.467545	0.0487606	0.306093	0.941819	0.56044	0.561104	0.842485	0.534604	0.120023	0.6297	0.956292	0.65624	0.680477	1.11971	0.815184	0.205981	0.920046	0.958224	0.555372	0.837477	0.69412	0.923525	0.0632607	0.295625	0.874412	0.549068	0.246742	0.876523	0.575198	0.194308	0.813791	0.971733	0.652853	0.903502	0.894707	0.816111
PZB14	Prime	7	NO	0.0227809	0.649548	0.742666	0.793277	0.203255	0.568118	0.391037	0.0334252	0.3166	0.901721	0.605937	0.566069	0.84	0.60183	0.0726091	0.540232	0.950874	0.531698	0.644958	0.886435	0.826612	0.125615	1.11872	0.960694	0.512869	0.884586	0.814986	0.900753	0.0354198	0.258469	0.860624	0.482514	0.226853	0.839323	0.525649	0.105538	0.76067	0.974399	0.801085	0.895668	0.924989	0.92427
PZB14	Prime	14	NO	0.0391417	0.600275	0.742666	0.774223	0.21195	0.583069	0.452668	0.0774214	0.72583	0.947687	0.628686	0.582621	0.907101	0.566617	0.185491	0.794082	0.964419	0.764016	0.673	0.927906	0.601865	0.288374	1.56917	0.976746	0.542621	0.957865	0.690666	0.981719	0.0822853	0.369126	0.877859	0.546295	0.247985	0.876523	0.50626	0.253488	0.943644	0.977065	0.734854	0.895668	0.922236	0.757115
PZB14	Prime	21	NO	0.0542599	0.418009	0.747262	0.664909	0.216298	0.571108	0.497298	0.148887	2.23528	0.918347	0.678319	0.667035	0.894675	0.681861	0.368005	1.604	0.950874	0.71372	0.721605	1.20265	0.822803	0.522719	1.91836	0.960694	0.614876	1.039	0.84952	1.02726	0.148485	0.452582	0.877859	0.633646	0.277817	0.950923	0.53642	0.503031	1.46748	0.974399	0.785316	0.942671	0.963531	0.914438
PZB14	Boost	28	NO	0.0580913	1.02155	0.742666	1.04299	0.23858	0.61596	0.495172	0.348396	32.1652	1.09537	4.48766	1.68	1.26249	1.27729	0.351143	13.4776	0.968483	1.58791	1.0338	1.25449	1.24182	0.426145	4.86185	0.958224	0.67013	1.38969	0.821893	1.11076	0.120489	0.420751	0.860624	0.568479	0.270359	0.960223	0.557963	0.532621	13.8345	0.99306	1.12909	1.12807	1.04612	1.19467
PZB14	Boost	35	NO	0.0706208	0.958384	0.757373	0.805312	0.252167	0.60699	0.514299	0.400507	60.3103	1.31444	7.46564	3.25738	1.43894	1.72546	0.401731	26.9517	0.996928	2.10763	1.51986	2.29125	1.3142	0.477471	5.94062	0.943406	0.782054	1.15677	0.946213	1.05003	0.141989	0.317039	0.893946	0.51995	0.303921	0.923023	0.555809	0.720024	29.2021	0.965068	1.39401	1.5276	1.0709	1.64697
PZB15	Prime	0	NO	0.0569522	1.43115	1.2197	0.92666	0.250536	0.598019	0.590807	0.483884	0.879015	1.00441	0.841694	0.733242	0.894675	0.774696	0.863969	2.39295	1.28815	1.2526	0.921636	1.13526	1.10469	0.562565	4.7595	1.48055	0.731051	1.78226	0.9324	1.36378	0.19535	1.06953	1.4248	1.06347	0.367316	1.27875	0.637672	1.02908	1.93672	1.0837	0.971394	1.05234	1.0241	0.968517
PZB15	Prime	7	NO	0.0610942	1.08554	1.06253	0.87451	0.226624	0.604	0.544052	0.468995	0.966115	1.07581	0.895463	0.647173	0.872308	0.643446	0.933404	2.74782	1.39516	1.27895	0.852466	1.13785	0.963746	0.680751	5.32543	1.64355	0.655962	1.80058	1.04291	1.36125	0.21886	1.24883	1.52936	1.19519	0.312622	1.23922	0.792782	1.14086	2.26873	1.13969	1.05655	0.98184	1.01859	0.943936
PZB15	Prime	14	NO	0.0370707	0.649548	0.876861	0.632817	0.210863	0.60699	0.437792	0.340952	2.20846	1.25087	0.808606	0.696828	0.894675	0.768294	0.591189	2.43062	1.30576	1.09214	0.760864	1.17155	0.830421	0.447756	4.43822	1.40893	0.619126	1.53625	0.977293	1.22715	0.133327	0.970447	1.29496	0.970574	0.270359	1.1067	0.570889	0.808794	1.96033	1.08104	0.892547	0.974006	1.00207	0.92427
PZB15	Prime	21	NO	0.0557096	1.1605	1.00462	0.830384	0.22608	0.62194	0.588681	0.545672	7.71814	2.35015	1.09193	0.797793	0.961775	0.905946	0.855042	4.17974	1.41818	1.17836	0.80573	1.72362	1.01327	0.560539	5.43982	1.46697	0.643211	1.61214	0.863333	1.3739	0.212364	0.994407	1.26393	0.953936	0.306407	1.24387	0.665678	0.585225	1.98984	1.06104	0.82947	0.924392	0.988307	0.973434
PZB15	Boost	28	NO	0.0766266	2.02933	1.35849	1.1834	0.253797	0.62194	0.578055	0.810692	47.4461	16.4393	4.03269	1.57076	1.25752	1.71586	1.11592	17.2425	3.65585	1.82023	1.06371	1.63032	1.28753	0.790157	9.74668	2.16588	0.735301	2.201	1.07399	1.40679	0.257838	1.08597	1.34781	1.15498	0.326296	1.2927	0.719536	1.41375	13.38	1.91014	1.31201	1.12546	1.07365	1.293
PZB15	Boost	35	NO	0.141449	1.92144	1.34562	1.30374	0.274992	0.642871	0.565304	1.10847	67.4823	26.0834	5.501	1.88524	1.40414	2.16723	1.89061	26.6281	6.1712	2.49084	1.34974	1.6355	1.478	1.38852	12.2397	2.61783	0.946399	2.57786	1.38479	1.63198	0.391165	1.32302	1.41675	1.26175	0.395905	1.44615	0.833713	3.18257	21.751	2.63394	1.69363	1.36831	1.18927	1.40607
PZB16	Prime	0	NO	0.0325145	1.12921	1.47982	1.17337	0.225537	0.654831	0.652437	0.0915657	0.503242	0.979961	0.667979	0.597517	0.857397	0.60183	0.278732	1.1892	1.18521	0.847842	0.723475	1.02122	0.822803	0.487601	2.74591	1.383	0.667296	1.49437	0.925493	1.15883	0.149413	0.659774	1.303	0.891542	0.315108	1.04857	0.613975	0.440563	1.25499	1.05704	0.876778	0.924392	0.952519	0.973434
PZB16	Prime	7	NO	0.016775	0.512469	1.023	0.711041	0.198364	0.575594	0.524925	0.0458573	0.342869	0.941819	0.568712	0.557793	0.84	0.563415	0.132918	0.891683	1.03756	0.71372	0.663652	0.922722	0.68186	0.250554	1.23694	1.09652	0.538371	1.06517	0.742466	0.974129	0.0782638	0.372483	1.10996	0.618394	0.246742	0.902098	0.439477	0.206801	0.952498	1.01172	0.797931	0.890445	0.91673	0.825944
PZB16	Prime	14	NO	0.0131508	0.353556	0.904435	0.680955	0.192386	0.568118	0.435667	0.200998	6.43238	3.23524	1.08159	0.723311	0.949349	0.905946	0.150773	1.2731	1.16489	0.668215	0.684216	0.917538	0.826612	0.208683	1.98349	1.22248	0.535537	0.921225	0.821893	0.979189	0.0606313	0.3219	1.02608	0.572639	0.229961	0.878848	0.4761	0.397822	4.73519	1.39028	0.974548	1.20902	0.94426	0.939019
PZB16	Prime	21	NO	0.0490825	0.526714	0.979805	0.786257	0.20869	0.598019	0.550428	1.21567	20.0891	14.0383	2.33689	1.43503	1.16059	1.25808	0.830244	5.05944	2.0819	1.01789	0.895463	1.19487	1.18087	1.09879	4.71626	1.94608	0.736718	1.70898	1.02219	1.29293	0.295887	0.580717	1.18465	0.899861	0.312622	1.16017	0.654907	2.14692	16.6499	3.96424	1.55486	1.95585	1.09842	1.07668
PZB16	Boost	28	NO	0.0157395	0.215076	0.844691	0.555595	0.186951	0.539712	0.433541	0.978934	65.0673	59.5801	7.92061	3.94262	1.53834	1.99756	0.439424	20.6752	12.1243	2.1723	1.71054	1.41259	1.32944	0.380896	6.68771	3.43405	0.672964	1.38445	0.939306	1.06016	0.0975978	0.395865	1.1203	0.678015	0.249228	0.941623	0.562272	1.46306	55.9317	21.2781	3.56388	2.90374	1.13972	1.56339
PZB16	Boost	35	NO	0.0125295	0.319812	0.907193	0.570638	0.195103	0.548683	0.435667	0.452617	78.072	77.1265	8.97531	5.65076	1.42154	2.29848	0.247982	29.75	18.1817	2.36629	2.43028	1.27004	1.45133	0.239749	7.64388	3.7514	0.685714	1.36352	0.852973	1.02979	0.0671275	0.342041	1.05596	0.561547	0.241148	0.895123	0.527803	0.792355	86.6116	38.2375	4.6362	4.1911	1.14247	1.83379
PZB17	Prime	0	YES	0.0470115	7.35474	2.36863	1.44415	0.267927	0.722108	0.78845	0.226309	21.4771	8.53016	2.29553	0.845793	1.04627	1.13323	0.598133	10.1488	2.69143	1.41068	0.8749	1.16118	1.10469	0.6794	7.57491	1.88187	0.732468	1.83198	0.956573	1.14618	0.169056	0.924494	1.18465	0.995532	0.313865	1.02997	0.685067	1.06853	7.67458	1.36496	1.15432	1.03145	0.977295	1.07668
PZB17	Prime	7	YES	0.0131508	5.34678	1.66273	1.1132	0.229885	0.632405	0.673689	0.110177	81.9591	47.3003	8.4583	1.11062	1.30473	2.24086	0.181523	37.6134	13.6807	2.58664	1.01885	1.77028	1.75607	0.21341	10.7089	3.83166	0.561039	1.39754	0.846066	0.951357	0.0498043	0.305695	0.946801	0.51995	0.234933	0.857923	0.523494	0.341929	63.3474	11.1423	2.93311	1.09412	1.05988	1.55848
PZB17	Prime	14	YES	0.0540528	7.62773	2.69217	1.79515	0.264666	0.76696	0.909587	0.401996	176.688	101.986	16.7098	1.40524	1.58308	2.78186	0.654673	68.8856	33.4811	5.19723	1.01698	2.06317	2.09891	0.827301	19.8371	6.9533	0.705549	2.87883	1.00492	1.17655	0.211591	0.777492	1.15133	0.888769	0.291491	1.03462	0.635518	1.41046	140.797	35.5502	7.50623	1.41531	1.24984	2.04519
PZB17	Prime	21	YES	0.0672036	6.1111	1.98443	1.29371	0.253254	0.753504	0.748072	0.413162	153.185	86.8244	10.1541	1.12055	1.49361	2.50976	0.923485	63.1049	27.3099	3.97576	0.985197	2.76817	1.69513	1.09271	19.5377	6.27167	0.729634	2.60141	1.18449	1.29799	0.27547	1.03446	1.14443	1.04129	0.309515	1.1346	0.667832	1.79513	112.46	25.377	4.57312	1.26125	1.28838	1.87312
PZB17	Boost	28	YES	0.0493931	5.49483	1.78865	1.92553	0.247275	0.705663	0.78845	0.404229	188.854	102.919	16.4203	1.46648	1.5955	2.77546	0.574326	77.8513	39.0468	5.55648	1.08615	1.90765	2.10272	0.695609	19.8371	7.0385	0.705549	2.66946	1.0878	1.20185	0.173078	0.749596	1.11341	0.916499	0.284654	1.0416	0.635518	1.23621	166.897	42.7856	8.35778	1.51976	1.31315	2.24676
PZB17	Boost	35	YES	0.0599552	5.69881	1.81071	1.20345	0.25271	0.746029	0.773574	0.451129	198.808	114.81	11.1881	1.24138	1.4787	2.6282	0.66856	86.471	43.5885	4.38291	0.998283	1.73399	1.92749	0.869173	19.3018	7.43488	0.753719	2.01518	0.970386	1.19173	0.231234	0.690564	1.04217	0.770913	0.32008	1.04625	0.667832	1.37758	178.971	49.1998	6.30776	1.43359	1.28012	2.21235
PZB18	Prime	0	NO	0.00678249	2.11748	0.727041	3.28944	0.21195	0.674267	0.620559	0.015261	0.604444	0.906611	0.866511	0.566069	0.874793	0.739483	0.0305514	1.42849	0.957646	0.859817	1.0338	0.977153	0.887561	0.0303231	3.06335	0.945876	0.511452	1.61214	0.777	1.01208	0.0165499	0.503396	0.864071	0.594823	0.228096	0.913723	0.486871	0.0420836	1.13473	1.01172	0.779008	0.869555	0.927742	1.11109
MDA18	Prime	7	NO	0.00598516	1.86388	0.740828	3.43987	0.208146	0.62493	0.535551	0.0143676	0.404806	0.895853	0.734156	0.557793	0.849941	0.55061	0.0191442	0.703758	0.921074	0.617919	0.648697	0.901987	0.723762	0.0208007	1.45423	0.954519	0.483117	1.29809	0.607786	0.875451	0.0137194	0.21923	0.850283	0.406255	0.218152	0.811423	0.575198	0.0381383	0.762883	0.974399	0.756931	0.877389	0.919483	0.791529
MDA18	Prime	14	NO	0.00279584	0.671733	0.757373	1.16334	0.192386	0.584564	0.456919	0.0650638	8.98371	0.950621	1.47865	0.80938	1.53089	0.992379	0.021624	1.85057	0.94681	0.687375	0.678608	1.04195	0.674241	0.0234346	1.48105	0.94958	0.497285	0.837477	0.628506	0.918464	0.011523	0.20372	0.860624	0.377137	0.214423	0.823048	0.422242	0.054906	1.82753	0.979731	0.974548	0.874778	0.919483	0.880023
MDA18	Prime	21	NO	0.00385204	0.202349	0.588251	0.349002	0.18369	0.481406	0.450543	0.0688604	0.638454	0.901721	3.57772	0.633931	0.922012	1.78948	0.0191442	1.12541	0.884502	0.653844	0.633741	0.914947	0.876133	0.0208007	0.85984	0.759417	0.459032	0.847946	0.58016	0.824847	0.00317077	0.107647	0.777894	0.28424	0.209451	0.771898	0.364076	0.232117	1.52208	1.29564	6.15006	0.992285	1.0764	4.06089
MDA18	Boost	28	NO	0.00891561	1.09546	0.736232	1.83527	0.192929	0.614465	0.463294	0.425073	113.368	1.93841	9.3062	2.81379	2.26154	2.6282	0.145813	57.1101	1.10664	2.92194	1.24505	1.96726	1.53133	0.109406	10.7412	0.989095	0.619126	1.73515	0.742466	1.21197	0.0553724	0.47087	0.847985	0.481128	0.239283	0.967198	0.603204	0.387958	71.9656	0.98373	2.87003	1.83573	1.54715	1.45032
MDA18	Boost	35	NO	0.00957833	0.577039	0.77116	1.31377	0.191299	0.569613	0.425041	0.178665	101.68	1.75259	6.05937	2.29241	1.33207	2.07119	0.0866945	48.0011	1.06736	2.29444	1.19644	1.61995	1.398	0.0736129	8.32255	0.970572	0.558206	1.13583	0.842613	0.971599	0.050887	0.222587	0.866369	0.361886	0.224367	0.853273	0.480409	0.143347	52	0.958403	1.70625	1.43098	1.08466	1.36182
PZB19	Prime	0	NO	0.00398666	0.306501	0.75002	0.627802	0.187495	0.562138	0.422915	0.0209931	0.963073	0.865535	0.558372	0.585931	0.874793	0.621037	0.0152757	0.56977	0.912947	0.673005	0.63748	0.899395	0.727571	0.0199228	0.733409	0.943406	0.478867	0.669982	0.69412	0.86027	0.00813573	0.163902	0.850283	0.386843	0.208829	0.790498	0.527803	0.0338642	0.7105	0.962402	0.498313	0.864333	0.911225	0.914438
PZB19	Prime	7	NO	0.00398666	0.401779	0.727041	0.606742	0.195647	0.536722	0.435667	0.0104966	0.271253	0.889985	0.620413	0.554483	0.815148	0.460976	0.0139862	0.424652	0.931911	0.562833	0.633741	0.891619	0.963746	0.0216787	0.735599	0.922414	0.471783	0.751113	0.680306	0.86786	0.00555271	0.149896	0.864071	0.382684	0.21318	0.762598	0.463174	0.0463577	0.644836	0.962402	0.756931	0.85911	0.908472	0.92427
PZB19	Prime	14	NO	0.0161537	0.649548	0.742666	0.776228	0.207059	0.553168	0.437792	0.034393	0.433286	0.871403	0.599733	0.549517	0.842485	0.697867	0.0956219	1.34373	0.898047	0.821497	0.67113	0.925314	0.704715	0.111432	1.94189	0.939702	0.536954	1.03114	0.59052	0.938706	0.0377399	0.429779	0.874412	0.594823	0.23369	0.855598	0.624746	0.160444	1.04767	0.995726	0.596083	0.885223	0.936001	0.894772
PZB19	Prime	21	NO	0.0252661	0.399327	0.736232	0.646857	0.206516	0.574099	0.450543	0.267253	11.316	0.903677	1.34216	0.969931	1.11337	1.11082	0.207313	3.8026	0.929201	0.843052	0.779558	1.00566	0.89137	0.237047	2.76287	0.958224	0.572373	1.06255	0.7252	0.999431	0.0759438	0.439039	0.866369	0.45617	0.247363	0.888148	0.532112	0.401109	2.71436	0.950405	0.838932	0.927003	0.974542	0.934103
PZB19	Boost	28	NO	0.015636	0.328686	0.754615	0.652874	0.195103	0.551673	0.391037	0.362541	52.2883	1.18339	5.81121	2.30731	1.54828	1.79909	0.189458	17.2027	0.995573	1.82023	1.1441	1.50331	1.18849	0.154655	5.71074	0.945876	0.607792	1.26145	0.863333	1.00702	0.0443908	0.485339	0.877859	0.657217	0.243013	0.869548	0.495489	0.328778	12.9011	0.977065	1.20163	1.13852	1.0764	1.01768
PZB19	Boost	35	NO	0.0339642	0.899186	0.736232	0.952735	0.222276	0.587554	0.605683	0.418373	70.8422	1.35552	6.4523	2.77407	1.36189	1.75747	0.266829	24.7608	0.977964	1.65736	1.23757	1.14044	1.21897	0.241775	6.52734	0.939702	0.646045	1.16723	0.835706	0.966538	0.0791919	0.317039	0.869816	0.511631	0.243013	0.841648	0.523494	0.470153	21.8838	0.977065	1.20478	1.29519	1.05162	1.07176
PZB20	Prime	0	YES	0.0547777	0.938185	0.890648	0.958752	0.215211	0.587554	0.618434	0.194298	0.4955	0.895853	0.7507	0.576	0.862367	0.672257	0.758825	1.33731	0.979319	1.24542	0.745908	1.13008	0.986602	1.12175	3.54445	1.07553	0.681464	2.77414	1.1396	1.27269	0.374924	1.05668	1.05251	2.16299	0.33624	1.24155	0.807862	1.19018	1.45789	0.986395	0.980856	0.942671	0.996566	1.11109
PZB20	Prime	7	YES	0.024127	0.946825	0.923737	1.08311	0.23858	0.550178	0.601433	0.103477	19.1946	5.425	2.99867	0.748138	1.03633	1.20686	0.24699	8.54911	2.0074	1.74598	0.844988	1.09379	1.13516	0.350506	6.35111	1.55588	0.801889	2.7218	0.79772	1.1057	0.120953	0.761055	1.00425	1.83023	0.431953	1.04392	0.771239	0.394534	6.6542	1.39562	1.3814	1.01318	0.952519	0.983266
PZB20	Prime	14	YES	0.0906058	1.77012	1.10205	1.57452	0.248906	0.62493	0.762948	0.694559	160.374	68.0975	16.7718	1.21655	1.65018	2.82668	1.05839	76.9797	22.695	6.92165	0.981458	1.70289	2.12176	1.39392	17.8366	5.1307	0.746635	4.73698	1.38824	1.42197	0.476853	1.13655	1.0686	2.27392	0.34867	1.31362	0.926348	1.93322	93.1596	23.167	5.83467	1.16202	1.19202	1.7748
PZB20	Prime	21	YES	0.0748663	0.859137	0.854802	0.73511	0.217385	0.580079	0.510049	0.87918	113.091	61.6036	11.8085	1.10069	1.38178	2.6122	1.56923	65.714	20.7499	5.22118	1.02632	1.988	2.217	2.53998	16.684	4.62689	1.02715	4.65847	1.46421	1.72813	0.728658	1.32302	1.08239	2.68988	0.469866	1.57402	1.09007	2.06144	74.8629	17.2553	3.69004	1.12807	1.1232	1.94687
PZB20	Boost	28	YES	0.0456653	0.690298	0.826308	0.762188	0.234776	0.593534	0.437792	0.485373	96.5642	63.3112	10.7125	1.152	1.40414	2.69223	0.871905	57.5065	20.4925	4.93377	1.10297	1.4748	1.90845	1.18253	14.1603	4.88744	1.05974	4.34441	1.32263	1.43716	0.363478	1.11942	1.05941	2.68988	0.557499	1.34385	0.924194	1.40059	65.6987	16.7394	3.56388	1.24558	1.14247	1.64205
PZB20	Boost	35	YES	0.0808722	0.978935	0.879619	0.825369	0.235863	0.587554	0.520675	0.621605	148.208	70.4105	11.3122	1.13048	1.36189	2.58019	1.1427	71.8055	24.7132	5.12537	1.03754	2.05021	2.0113	1.80318	18.275	5.1628	1.01865	5.26041	1.22939	1.55608	0.623636	1.54457	1.08583	3.21676	0.530774	1.40895	0.969434	1.86746	84.0205	20.3304	4.2262	1.17507	1.13421	1.7158
MDA21	Prime	0	NO	0.016775	0.669631	0.806087	0.776228	0.215211	0.653336	0.603558	0.0238964	0.413654	0.947687	0.721748	0.582621	0.879764	0.544208	0.0547544	0.937915	0.97661	0.69935	0.669261	1.32447	0.780901	0.0823925	1.97747	1.01997	0.534121	1.11489	0.908226	1.53836	0.0394413	0.453971	0.934162	0.709906	0.247363	1.42755	0.605358	0.0927154	0.912656	0.977065	0.659161	0.90089	0.985554	0.899689
MDA21	Prime	7	NO	0.00252661	0.140465	0.747262	0.384103	0.186408	0.560643	0.422915	0.00668504	0.310794	0.921281	0.529419	0.557793	0.832545	0.701068	0.0126967	0.649392	0.971192	0.696955	0.643089	0.922722	0.750427	0.0164785	0.948506	0.995269	0.484534	0.779901	0.707933	1.01461	0.006357	0.237287	0.893946	0.49222	0.213801	0.916048	0.452403	0.0211076	0.73706	0.965068	0.574006	0.874778	0.905719	0.83086
MDA21	Prime	14	NO	0.00851177	0.353556	0.793219	0.516483	0.203798	0.620445	0.403789	0.19132	9.5464	3.30468	3.04003	1.05435	1.86142	0.777897	0.111096	3.3223	1.40599	1.37714	0.788905	1.45666	0.811375	0.0688855	2.78805	1.08541	0.561039	1.29024	0.728653	1.42197	0.0233554	0.526893	0.952546	0.740409	0.244877	1.24155	0.529957	0.139402	1.39296	0.98373	0.643391	0.934837	0.996566	1.02751
MDA21	Prime	21	NO	0.0148076	0.37469	0.78127	0.599722	0.201625	0.638386	0.463294	0.203231	24.3987	7.21768	4.23949	1.70317	1.33953	1.37012	0.134902	7.34065	1.7365	1.6885	0.998283	1.40741	0.792329	0.112108	4.65934	1.17802	0.568123	1.40539	1.00147	1.53836	0.051351	0.663825	0.969782	0.865198	0.251092	1.3671	0.560118	0.228172	4.38842	1.06371	0.914625	0.971395	1.0296	1.01768
MDA21	Boost	28	NO	0.00678249	0.263883	0.77116	0.481382	0.195103	0.569613	0.401663	0.0997545	39.9049	12.893	5.00467	1.85876	1.59799	1.61342	0.0458271	15.609	3.04225	1.4011	0.983327	1.69771	1.08945	0.0303231	4.33149	1.34596	0.559622	0.939545	0.821893	1.10823	0.0149103	0.221198	0.899691	0.436758	0.221881	0.936973	0.437323	0.101264	17.3206	2.34602	1.55171	1.06279	1.09292	1.09634
PZB21	Boost	35	NO	0.0192602	0.265517	0.78127	0.513474	0.203798	0.692207	0.42079	0.24492	84.4864	36.4287	10.1127	3.01904	1.90118	1.75747	0.176563	39.3518	10.2402	3.1375	1.45817	2.73966	1.47419	0.145875	9.22782	2.09426	0.664463	1.70898	0.801173	1.8091	0.0708396	0.630374	0.946801	0.859651	0.270981	1.59727	0.56658	0.374807	54.755	9.03485	2.68395	1.34742	1.36546	1.13567
PZB25	Prime	0	NO	0.0192602	0.546214	0.759211	0.731099	0.204342	0.589049	0.573805	0.034393	0.327384	0.909545	0.616277	0.549517	0.854911	0.582623	0.181523	0.750846	0.973901	0.831077	0.682347	1.03417	0.807566	0.391702	1.73501	0.95205	0.596458	1.06255	1.23284	1.8344	0.112137	0.448531	0.869816	0.770913	0.270981	1.94137	0.904805	0.18576	0.836663	0.989061	0.71593	0.90089	0.969036	0.993099
PZB25	Prime	7	NO	0.00731059	0.407967	0.757373	0.586684	0.196733	0.575594	0.595057	0.0209931	0.368031	0.912479	0.541828	0.557793	0.830059	0.541007	0.0688398	0.918224	0.945456	0.744856	0.659914	0.992704	0.685669	0.134394	1.88333	0.954519	0.548288	0.997122	0.8288	1.2398	0.0411427	0.452582	0.858326	0.653058	0.240526	1.2183	0.545037	0.0887701	0.898638	0.98373	0.574006	0.895668	0.949766	0.698119
PZB25	Prime	14	NO	0.013565	0.420578	0.731637	0.617773	0.208146	0.590544	0.47392	0.127299	6.20233	0.921281	1.17465	2.60028	1.95586	0.934757	0.158708	2.78592	0.965774	1.04663	1.19457	1.61217	1.1923	0.267438	5.04192	0.95205	0.705549	1.57812	1.53673	1.78126	0.0754798	0.777492	0.860624	0.784779	0.287762	1.57635	0.93712	0.21535	1.48519	0.965068	0.810547	0.924392	1.04612	1.10126
PZB25	Prime	21	NO	0.029201	0.25676	0.740828	0.474362	0.20869	0.569613	0.435667	0.175687	7.88404	0.921281	0.798265	2.91476	1.52343	0.931556	0.224176	2.03122	0.942747	0.747251	1.22449	1.46702	1.18468	0.604437	2.71307	0.937232	0.708383	1.09919	1.44695	2.24429	0.15096	0.215179	0.852581	0.554614	0.26663	1.87395	0.999594	0.30412	0.929626	0.971733	0.794777	0.916558	1.01033	1.04226
PZB25	Boost	28	NO	0.0151182	0.414272	0.75002	0.664909	0.198907	0.565128	0.46967	0.165265	35.7722	1.10612	3.24683	3.0571	1.45136	1.48217	0.153749	11.9801	0.959001	1.1592	1.26374	1.72103	1.32944	0.255282	5.07257	0.945876	0.637544	1.20649	1.20521	1.43463	0.0722317	0.375956	0.860624	0.607302	0.245499	1.28805	0.915577	0.206801	6.83791	0.979731	0.980856	1.09412	1.02134	1.24875
PZB25	Boost	35	NO	0.0180176	0.381579	0.742666	0.572644	0.204885	0.62493	0.418665	0.167498	51.5005	1.21664	3.86724	3.58841	1.5458	1.65823	0.224176	19.7733	1.05924	1.62623	1.38713	1.48258	1.43229	0.331596	8.29738	0.973042	0.733884	1.56504	1.63343	1.76861	0.107033	0.828653	0.860624	0.856878	0.298949	1.58332	1.05345	0.283078	12.0674	0.98373	0.990318	1.26386	1.10944	1.20942
MDA26	Prime	0	YES	0.0853248	3.68011	3.34108	0.820355	0.230972	0.61895	0.654563	0.21812	1.49673	1.15796	0.554236	0.580966	0.872308	0.739483	0.132918	0.99913	1.0484	0.615524	0.656175	0.909763	0.636149	0.133719	1.29879	1.07924	0.505785	0.601937	0.604333	0.898223	0.167045	0.382901	1.02953	0.618394	0.270981	0.841648	0.534266	0.151896	1.08014	1.01172	0.548775	0.877389	0.91673	0.806278
MDA26	Prime	21	YES	0.177898	4.28366	4.03411	0.885542	0.284231	0.665297	0.820328	0.298519	217.887	235.803	5.08739	0.715035	1.19041	2.3625	0.266829	88.2313	79.6066	2.316	0.73843	2.09427	1.76369	0.287698	18.4983	13.7745	0.589374	1.21958	0.78736	1.0475	0.297588	0.411838	1.01	0.59621	0.354885	0.929998	0.596741	0.466865	189.027	111.364	3.81619	0.96095	1.11494	2.10911
