## Supplementary File 2 for "High temporal resolution systems profiling reveals distinct patterns of interferon response after Covid-19 mRNA vaccination and SARS-CoV2 infection"

### Sheet: Supplementary_Prime_XX
Aggregate	Module	Function	p-value	FDR
A28	M8.3	Type 1 Interferon	0.00019996	0.0190962
A28	M10.1	Interferon	0.00019996	0.0190962
A28	M15.127	Interferon	0.00019996	0.0190962
A15	M16.55	TBD	0.00019996	0.0190962
A28	M15.86	Interferon	0.00039992	0.0305539
A28	M13.17	Interferon	0.00159968	0.101846
A27	M13.32	Plasma cells	0.00379924	0.195205
A4	M16.11	Protein synthesis	0.00419916	0.195205
A30	M16.89	TBD	0.00459908	0.195205
A37	M15.53	Erythroid cells	0.0109978	0.416644
A32	M14.62	TBD	0.0119976	0.416644
A11	M15.67	TBD	0.0177964	0.462802
A1	M14.64	Cell cycle	0.0183963	0.462802
A25	M15.55	Protein phosphorylation	0.0187962	0.462802
A26	M15.7	Monocytes	0.0191962	0.462802
A32	M15.76	TBD	0.0205959	0.462802
A32	M16.16	TBD	0.0205959	0.462802
A35	M15.37	Inflammation	0.0293941	0.615098
A1	M14.20	Gene transcription	0.0305939	0.615098
A16	M16.110	TBD	0.0325935	0.622535
A32	M14.11	TBD	0.034993	0.636539
A28	M15.64	Interferon	0.0441912	0.727183
A2	M16.41	TBD	0.0509898	0.727183
A6	M15.10	Gene transcription	0.0519896	0.727183
A33	M16.76	TBD	0.0529894	0.727183
A2	M14.79	Protein synthesis	0.0573885	0.727183
A33	M16.37	TBD	0.0581884	0.727183
A34	M10.3	Platelet	0.0583883	0.727183
A30	M15.73	Cell cycle	0.0605879	0.727183
A1	M15.82	TBD	0.0611878	0.727183
A1	M12.6	T cells	0.0669866	0.727183
A25	M14.27	Protein synthesis	0.0681864	0.727183
A13	M16.108	TBD	0.0685863	0.727183
A33	M14.26	Inflammation	0.069986	0.727183
A36	M16.88	Erythroid cells	0.0709858	0.727183
A33	M16.62	TBD	0.0719856	0.727183
A8	M16.39	TBD	0.0757848	0.727183
A17	M16.23	Cell cycle	0.0807838	0.727183
A15	M16.58	TBD	0.0813837	0.727183
A35	M12.10	Inflammation	0.085183	0.727183
A26	M15.36	Protein modification	0.0857828	0.727183
A6	M14.55	Gene transcription	0.0941812	0.727183
A32	M14.29	TBD	0.0945811	0.727183
A27	M15.110	Plasma cells	0.10038	0.727183
A29	M14.60	TBD	0.10138	0.727183
A35	M13.16	Cytokines/chemokines	0.10198	0.727183
A3	M15.85	TBD	0.103779	0.727183
A14	M16.90	TBD	0.103779	0.727183
A1	M13.27	Lymphocytes	0.106179	0.727183
A3	M14.52	TBD	0.106779	0.727183
A33	M15.24	TBD	0.106979	0.727183
A17	M16.17	Gene transcription	0.108178	0.727183
A37	M11.4	Erythroid cells	0.108378	0.727183
A36	M16.34	Erythroid cells	0.110178	0.727183
A34	M14.39	Cell cycle	0.110578	0.727183
A33	M14.19	Inflammation	0.112178	0.727183
A32	M15.99	Protein modification	0.112577	0.727183
A31	M16.93	TBD	0.112777	0.727183
A32	M15.69	TBD	0.120576	0.727183
A35	M14.28	Neutrophils	0.121976	0.727183
A3	M15.124	TBD	0.123575	0.727183
A2	M15.50	TBD	0.130574	0.727183
A32	M15.20	TBD	0.132773	0.727183
A4	M16.72	TBD	0.134973	0.727183
A27	M16.92	Plasma cells	0.138572	0.727183
A7	M15.59	TBD	0.139372	0.727183
A2	M15.8	Gene transcription	0.143771	0.727183
A26	M16.32	TBD	0.143771	0.727183
A2	M15.21	Gene transcription	0.145171	0.727183
A33	M15.66	TBD	0.145571	0.727183
A32	M16.85	TBD	0.146771	0.727183
A35	M13.22	Neutrophils	0.14797	0.727183
A31	M15.121	TBD	0.14877	0.727183
A17	M16.75	Cell death	0.153369	0.727183
A33	M14.76	Leukocyte activation	0.155169	0.727183
A26	M14.32	TBD	0.156169	0.727183
A8	M16.30	Complement	0.157169	0.727183
A30	M13.19	Protein phosphorylation	0.157968	0.727183
A32	M14.18	TBD	0.158568	0.727183
A35	M16.98	TBD	0.158768	0.727183
A32	M14.22	TBD	0.160768	0.727183
A32	M14.73	TBD	0.166767	0.727183
A2	M15.31	Protein modification	0.173965	0.727183
A25	M14.83	TBD	0.175565	0.727183
A2	M13.4	Protein synthesis	0.175765	0.727183
A23	M16.20	TBD	0.176565	0.727183
A38	M12.9	Erythroid cells	0.176965	0.727183
A32	M13.25	Protein phosphorylation	0.177564	0.727183
A2	M13.21	Cytotoxic lymphocytes	0.177764	0.727183
A1	M12.8	B cells	0.177964	0.727183
A3	M15.101	TBD	0.178164	0.727183
A35	M15.78	TBD	0.179764	0.727183
A8	M15.39	TBD	0.182563	0.727183
A2	M15.122	TBD	0.183763	0.727183
A1	M13.2	Gene transcription	0.185963	0.727183
A30	M14.33	Proteolysis	0.188362	0.727183
A27	M16.60	Plasma cells	0.188562	0.727183
A5	M16.65	TGF-beta	0.188762	0.727183
A36	M16.82	Erythroid cells	0.188962	0.727183
A27	M12.15	Plasma cells	0.190362	0.727183
A6	M16.8	TBD	0.194761	0.732395
A26	M12.2	Monocytes	0.195561	0.732395
A3	M16.10	TBD	0.19836	0.735666
A25	M15.77	TBD	0.204759	0.746388
A32	M15.88	TBD	0.205159	0.746388
A1	M12.1	Protein modification	0.207958	0.746714
A1	M14.49	Gene transcription	0.209158	0.746714
A24	M14.30	Oxidative phosphorylation	0.212757	0.751663
A3	M13.23	TBD	0.216957	0.751663
A33	M14.24	Inflammation	0.220956	0.751663
A5	M16.95	B cells	0.223755	0.751663
A6	M16.14	TBD	0.225155	0.751663
A33	M16.100	TBD	0.227554	0.751663
A33	M16.44	Protein synthesis	0.231354	0.751663
A38	M10.4	Neutrophil activation	0.231754	0.751663
A33	M16.51	Protein synthesis	0.233353	0.751663
A32	M15.47	Antigen presentation	0.233953	0.751663
A6	M15.98	T cells	0.234353	0.751663
A4	M16.69	Lipid metabolism	0.238752	0.751663
A33	M13.7	TBD	0.243751	0.751663
A1	M14.69	Gene transcription	0.244751	0.751663
A24	M15.28	Oxidative phosphorylation	0.25055	0.751663
A37	M11.3	Erythroid cells	0.25175	0.751663
A33	M16.80	Cytokines/chemokines	0.25195	0.751663
A25	M16.74	TBD	0.253349	0.751663
A33	M16.102	TBD	0.253549	0.751663
A4	M15.25	TBD	0.254549	0.751663
A35	M15.26	Neutrophils	0.256149	0.751663
A36	M14.51	Erythroid cells	0.257948	0.751663
A32	M13.5	Cell death	0.261748	0.751663
A7	M16.40	Monocytes	0.264547	0.751663
A2	M14.3	Protein modification	0.266147	0.751663
A6	M15.42	Gene transcription	0.266347	0.751663
A32	M14.1	Gene transcription	0.268146	0.751663
A33	M15.104	TBD	0.274945	0.751663
A25	M16.73	Protein synthesis	0.278944	0.751663
A35	M15.43	TBD	0.280144	0.751663
A4	M16.50	Protein modification	0.280744	0.751663
A1	M14.12	Cell cycle	0.283143	0.751663
A1	M15.4	Lymphocytes	0.284543	0.751663
A6	M16.59	TBD	0.284743	0.751663
A1	M14.58	Protein synthesis	0.286943	0.751663
A26	M14.10	TBD	0.287742	0.751663
A31	M14.38	TBD	0.288542	0.751663
A33	M15.90	TBD	0.288542	0.751663
A1	M11.1	Protein synthesis	0.295741	0.751663
A6	M15.9	T cells	0.296341	0.751663
A33	M15.108	TBD	0.296341	0.751663
A6	M15.19	Gene transcription	0.30134	0.751663
A6	M15.11	TBD	0.303539	0.751663
A35	M13.3	TBD	0.306539	0.751663
A6	M16.3	T cells	0.306739	0.751663
A4	M15.49	Cell death	0.310738	0.751663
A33	M16.63	TBD	0.310938	0.751663
A2	M15.46	TBD	0.312338	0.751663
A34	M8.2	Prostanoids	0.312537	0.751663
A2	M14.13	Oxidative phosphorylation	0.314137	0.751663
A1	M12.3	Cell cycle	0.314337	0.751663
A36	M15.97	Erythroid cells	0.315137	0.751663
A32	M16.5	TBD	0.318336	0.751663
A3	M12.5	Protein modification	0.319936	0.751663
A32	M16.27	TBD	0.319936	0.751663
A24	M13.24	TBD	0.320736	0.751663
A1	M12.7	Protein synthesis	0.327335	0.76245
A35	M13.1	Inflammation	0.331534	0.767551
A32	M13.15	Gene transcription	0.336333	0.773228
A18	M16.19	TBD	0.338332	0.773228
A38	M16.96	Erythroid cells	0.341732	0.773228
A35	M14.7	TBD	0.343131	0.773228
A1	M14.75	Protein synthesis	0.345331	0.773228
A2	M14.72	TBD	0.346131	0.773228
A33	M15.13	TBD	0.34933	0.774311
A1	M14.71	Gene transcription	0.357728	0.774311
A3	M14.6	TBD	0.359728	0.774311
A8	M16.106	TBD	0.360528	0.774311
A2	M14.2	Protein synthesis	0.360728	0.774311
A6	M16.4	TBD	0.361728	0.774311
A15	M15.107	TBD	0.362328	0.774311
A26	M13.11	TBD	0.364127	0.774311
A37	M14.53	Erythroid cells	0.367526	0.774311
A8	M16.29	TBD	0.369526	0.774311
A6	M14.14	Protein modification	0.371526	0.774311
A3	M16.42	TBD	0.375525	0.774311
A6	M14.40	Cellular respiration	0.376725	0.774311
A1	M13.6	Gene transcription	0.378324	0.774311
A32	M15.18	TBD	0.379124	0.774311
A1	M14.5	Gene transcription	0.379524	0.774311
A26	M15.70	Protein modification	0.382324	0.774311
A35	M15.109	Inflammation	0.385923	0.774311
A6	M16.54	TBD	0.387323	0.774311
A29	M15.68	TBD	0.388122	0.774311
A2	M14.35	TBD	0.392721	0.774311
A3	M16.45	TBD	0.394521	0.774311
A35	M15.84	Cytokines/chemokines	0.395321	0.774311
A33	M15.35	Neutrophils	0.39892	0.774311
A17	M15.126	Gene transcription	0.40232	0.774311
A2	M16.68	Protein synthesis	0.40232	0.774311
A6	M16.25	TBD	0.406119	0.774311
A3	M13.8	TBD	0.415317	0.774311
A25	M16.71	TBD	0.417516	0.774311
A16	M16.107	Oxidative stress	0.422316	0.774311
A3	M13.9	Gene transcription	0.422915	0.774311
A35	M16.79	Protein synthesis	0.423715	0.774311
A1	M15.38	T cells	0.424715	0.774311
A4	M16.77	Antigen presentation	0.427315	0.774311
A2	M13.13	Gene transcription	0.427714	0.774311
A1	M15.29	Cell death	0.427914	0.774311
A1	M13.28	Protein synthesis	0.428914	0.774311
A20	M16.52	Lymphocyte	0.430514	0.774311
A33	M16.22	TBD	0.430714	0.774311
A15	M16.21	TBD	0.431314	0.774311
A2	M13.14	Proteolysis	0.433313	0.774311
A29	M8.1	TBD	0.438712	0.774311
A17	M16.97	Cell death	0.439512	0.774311
A6	M16.24	T cells	0.440112	0.774311
A33	M15.111	TBD	0.442312	0.774311
A8	M16.6	Monocytes	0.443511	0.774311
A37	M13.30	Erythroid cells	0.443711	0.774311
A6	M15.2	TBD	0.443911	0.774311
A33	M14.66	Inflammation	0.45131	0.782307
A29	M15.32	TBD	0.458108	0.782307
A6	M15.15	TBD	0.459108	0.782307
A33	M16.1	TBD	0.462507	0.782307
A32	M15.30	TBD	0.465507	0.782307
A2	M12.4	Gene transcription	0.466107	0.782307
A2	M14.61	Protein modification	0.467307	0.782307
A32	M15.106	TBD	0.468706	0.782307
A33	M16.70	TBD	0.470106	0.782307
A3	M15.48	TBD	0.475705	0.782307
A34	M16.109	Platelet	0.476705	0.782307
A6	M15.22	TBD	0.480904	0.782307
A29	M3.1	Cell cycle	0.483703	0.782307
A1	M16.56	Protein synthesis	0.483703	0.782307
A2	M14.8	TBD	0.484103	0.782307
A26	M14.21	TBD	0.487702	0.782307
A6	M16.31	TBD	0.487702	0.782307
A2	M15.116	TBD	0.488702	0.782307
A37	M15.74	Erythroid cells	0.489102	0.782307
A24	M14.16	TBD	0.490102	0.782307
A6	M15.27	Cell cycle	0.491502	0.782307
A1	M14.23	Gene transcription	0.4979	0.789203
A7	M15.61	Monocytes	0.508698	0.800487
A24	M14.41	TBD	0.510098	0.800487
A6	M14.15	Protein modification	0.512298	0.800487
A6	M14.54	Cell cycle	0.514897	0.800487
A2	M14.17	Gene transcription	0.515497	0.800487
A25	M12.12	Oxidative stress	0.520096	0.801461
A15	M16.28	TBD	0.533893	0.801461
A2	M15.115	TBD	0.535693	0.801461
A6	M15.1	TBD	0.536693	0.801461
A32	M16.2	Protein synthesis	0.541492	0.801461
A35	M15.105	Inflammation	0.542492	0.801461
A3	M14.31	Cell cycle	0.542691	0.801461
A24	M14.63	Oxidative phosphorylation	0.542891	0.801461
A6	M15.92	Protein modification	0.543091	0.801461
A5	M16.84	Protein phosphorylation	0.543891	0.801461
A2	M9.1	Cytotoxic lymphocytes	0.545091	0.801461
A29	M13.20	Cell cycle	0.545691	0.801461
A15	M16.38	TBD	0.54809	0.801461
A2	M15.119	TBD	0.55249	0.801461
A37	M9.2	Erythroid cells	0.552889	0.801461
A6	M16.81	TBD	0.553089	0.801461
A2	M13.10	Protein synthesis	0.553689	0.801461
A6	M15.34	T cells	0.553889	0.801461
A15	M16.66	TBD	0.560688	0.806921
A30	M15.56	Cell adhesion	0.561888	0.806921
A3	M15.44	Protein modification	0.571886	0.818203
A26	M16.26	TBD	0.576085	0.821136
A6	M15.96	TBD	0.588682	0.833442
A33	M16.67	TBD	0.589082	0.833442
A24	M15.123	TBD	0.596881	0.836103
A1	M13.18	Lymphocytes	0.59928	0.836103
A24	M14.57	Protein modification	0.59988	0.836103
A19	M16.94	TBD	0.603479	0.836103
A26	M15.63	TBD	0.604079	0.836103
A1	M14.42	T cells	0.611678	0.836103
A31	M14.48	Inflammation	0.611678	0.836103
A5	M16.36	Gene transcription	0.612078	0.836103
A6	M15.40	Gene transcription	0.613477	0.836103
A33	M14.50	Inflammation	0.619276	0.836103
A25	M16.49	Inflammation	0.619276	0.836103
A33	M15.12	TBD	0.619676	0.836103
A32	M14.67	Gene transcription	0.623475	0.836103
A34	M14.59	TBD	0.626275	0.836103
A3	M15.79	Mitochondrial Stress/Proteasome	0.628274	0.836103
A3	M15.94	TBD	0.630874	0.836103
A35	M14.74	TBD	0.632673	0.836103
A1	M14.77	Gene transcription	0.635273	0.836103
A2	M15.65	TBD	0.636073	0.836103
A15	M16.35	TBD	0.640472	0.836103
A31	M15.58	Monocytes	0.643671	0.836103
A25	M15.117	TBD	0.645071	0.836103
A32	M14.36	TBD	0.645471	0.836103
A1	M15.51	Protein synthesis	0.646671	0.836103
A26	M15.112	TBD	0.647471	0.836103
A18	M16.47	TNF	0.64787	0.836103
A3	M14.46	TBD	0.65227	0.838694
A2	M15.72	TBD	0.654269	0.838694
A24	M15.89	TBD	0.657069	0.838959
A2	M13.29	Protein modification	0.658868	0.838959
A5	M16.18	TBD	0.667467	0.842987
A29	M16.86	Oxidative stress	0.669866	0.842987
A32	M15.62	TBD	0.670666	0.842987
A2	M15.3	Gene transcription	0.671066	0.842987
A6	M15.45	Platelet	0.673065	0.842987
A1	M15.87	TBD	0.681864	0.845601
A33	M14.82	Cytokines/chemokines	0.683063	0.845601
A2	M14.44	Protein synthesis	0.685863	0.845601
A33	M15.14	TBD	0.685863	0.845601
A7	M16.83	Cell adhesion	0.689262	0.845601
A1	M16.78	Lymphocytes	0.692062	0.845601
A7	M15.6	Cell cycle	0.692462	0.845601
A22	M15.17	TBD	0.692861	0.845601
A6	M14.37	TBD	0.69866	0.845739
A1	M14.80	Protein synthesis	0.69926	0.845739
A6	M16.105	TBD	0.70246	0.845739
A24	M12.13	Oxidative phosphorylation	0.703059	0.845739
A5	M15.5	Protein modification	0.704459	0.845739
A3	M15.52	TBD	0.706259	0.845739
A6	M15.83	Gene transcription	0.725655	0.865694
A21	M16.48	TBD	0.727455	0.865694
A2	M15.41	TBD	0.736853	0.872059
A10	M15.102	Prostanoids	0.737652	0.872059
A29	M12.14	TBD	0.739652	0.872059
A4	M16.15	Cell death	0.746251	0.874869
A37	M12.11	Erythroid cells	0.74965	0.874869
A24	M15.103	TBD	0.75165	0.874869
A2	M14.34	Gene transcription	0.753249	0.874869
A15	M16.33	TBD	0.755649	0.874869
A9	M10.2	Protein synthesis	0.759648	0.874869
A2	M15.120	TBD	0.761848	0.874869
A31	M16.103	TBD	0.762048	0.874869
A2	M15.54	TBD	0.762647	0.874869
A15	M16.87	TBD	0.766647	0.87489
A4	M15.75	TBD	0.767247	0.87489
A1	M16.91	TBD	0.776845	0.883198
A2	M15.23	Cell death	0.782044	0.886471
A38	M14.68	Erythroid cells	0.786643	0.888534
A3	M14.43	TBD	0.788642	0.888534
A25	M16.61	TBD	0.790842	0.888534
A12	M15.125	TBD	0.794841	0.890408
A5	M16.13	Protein modification	0.79804	0.891378
A35	M15.81	TBD	0.80044	0.891452
A32	M16.9	Protein modification	0.810238	0.896805
A8	M16.104	Cell cycle	0.811238	0.896805
A2	M15.91	TBD	0.812837	0.896805
A35	M14.65	Monocytes	0.814637	0.896805
A26	M15.57	TBD	0.820636	0.900813
A31	M16.64	Platelet/Prostaglandin	0.829034	0.907424
A2	M14.47	Protein synthesis	0.844431	0.921636
A5	M16.57	B cells	0.84843	0.923363
A3	M15.16	Antigen presentation	0.855229	0.928118
A15	M16.12	B cells	0.867427	0.938688
A3	M14.78	TBD	0.876825	0.946178
A25	M13.31	TBD	0.881224	0.948246
A1	M14.4	Gene transcription	0.889822	0.952348
A35	M15.113	Inflammation	0.890022	0.952348
A37	M13.26	Erythroid cells	0.893821	0.953742
A2	M14.25	TBD	0.904219	0.960295
A31	M14.81	Platelet	0.906619	0.960295
A37	M11.2	Erythroid cells	0.909218	0.960295
A32	M14.9	TBD	0.910018	0.960295
A1	M15.114	TBD	0.913217	0.960983
A1	M15.60	TBD	0.916217	0.960983
A8	M16.53	TBD	0.918216	0.960983
A32	M14.56	TBD	0.923015	0.961573
A4	M16.43	Gene transcription	0.923815	0.961573
A37	M15.100	Erythroid cells	0.927215	0.961706
A35	M13.12	Inflammation	0.929414	0.961706
A1	M15.33	T cells	0.933813	0.961706
A1	M15.93	TBD	0.934013	0.961706
A6	M15.80	TBD	0.939812	0.965076
A26	M16.46	TBD	0.94921	0.972113
A2	M16.7	TBD	0.954009	0.974416
A26	M14.70	TBD	0.961608	0.979558
A33	M16.101	TBD	0.965807	0.980642
A5	M16.99	Protein modification	0.967806	0.980642
A36	M15.118	Erythroid cells	0.976605	0.986939
A7	M15.95	TBD	0.981804	0.989575
A5	M16.111	TBD	0.989802	0.995012
A2	M14.45	TBD	0.995601	0.996001
A6	M15.71	TBD	0.996001	0.996001
