## Supplementary File 3 for "High temporal resolution systems profiling reveals distinct patterns of interferon response after Covid-19 mRNA vaccination and SARS-CoV2 infection"

### Sheet: A28_Interferon_gene
Aggregate	Position	Module	Gene	Function
A28	A28.6	M8.3	EPSTI1	Type 1 Interferon
A28	A28.6	M8.3	HERC5	Type 1 Interferon
A28	A28.6	M8.3	HES4	Type 1 Interferon
A28	A28.6	M8.3	IFI44	Type 1 Interferon
A28	A28.6	M8.3	IFI44L	Type 1 Interferon
A28	A28.6	M8.3	IFI6	Type 1 Interferon
A28	A28.6	M8.3	IFIT1	Type 1 Interferon
A28	A28.6	M8.3	IFIT3	Type 1 Interferon
A28	A28.6	M8.3	ISG15	Type 1 Interferon
A28	A28.6	M8.3	LY6E	Type 1 Interferon
A28	A28.6	M8.3	MX1	Type 1 Interferon
A28	A28.6	M8.3	OAS1	Type 1 Interferon
A28	A28.6	M8.3	OAS2	Type 1 Interferon
A28	A28.6	M8.3	OAS3	Type 1 Interferon
A28	A28.6	M8.3	OASL	Type 1 Interferon
A28	A28.6	M8.3	RSAD2	Type 1 Interferon
A28	A28.6	M8.3	XAF1	Type 1 Interferon
A28	A28.1	M10.1	DDX58	Interferon
A28	A28.1	M10.1	DDX60	Interferon
A28	A28.1	M10.1	DHX58	Interferon
A28	A28.1	M10.1	FBXO6	Interferon
A28	A28.1	M10.1	GBP1	Interferon
A28	A28.1	M10.1	GBP4	Interferon
A28	A28.1	M10.1	GBP5	Interferon
A28	A28.1	M10.1	IFI35	Interferon
A28	A28.1	M10.1	IFIH1	Interferon
A28	A28.1	M10.1	IFIT2	Interferon
A28	A28.1	M10.1	IFIT5	Interferon
A28	A28.1	M10.1	IRF7	Interferon
A28	A28.1	M10.1	LAP3	Interferon
A28	A28.1	M10.1	OAS2	Interferon
A28	A28.1	M10.1	PARP12	Interferon
A28	A28.1	M10.1	PARP14	Interferon
A28	A28.1	M10.1	SAMD9L	Interferon
A28	A28.1	M10.1	SCO2	Interferon
A28	A28.1	M10.1	STAT1	Interferon
A28	A28.1	M10.1	TRIM22	Interferon
A28	A28.1	M10.1	ZBP1	Interferon
A28	A28.3	M13.17	ACTA2	Interferon
A28	A28.3	M13.17	ADAR	Interferon
A28	A28.3	M13.17	CASP1	Interferon
A28	A28.3	M13.17	CHMP5	Interferon
A28	A28.3	M13.17	DTX3L	Interferon
A28	A28.3	M13.17	GBP2	Interferon
A28	A28.3	M13.17	HS.489254	Interferon
A28	A28.3	M13.17	IFI16	Interferon
A28	A28.3	M13.17	IFITM1	Interferon
A28	A28.3	M13.17	IL1F7	Interferon
A28	A28.3	M13.17	IRF9	Interferon
A28	A28.3	M13.17	LGALS9	Interferon
A28	A28.3	M13.17	NOD2	Interferon
A28	A28.3	M13.17	NT5C3	Interferon
A28	A28.3	M13.17	PARP9	Interferon
A28	A28.3	M13.17	PHF11	Interferon
A28	A28.3	M13.17	PSMB9	Interferon
A28	A28.3	M13.17	RNF213	Interferon
A28	A28.3	M13.17	SAMD9	Interferon
A28	A28.3	M13.17	SHISA5	Interferon
A28	A28.3	M13.17	SP100	Interferon
A28	A28.3	M13.17	SP110	Interferon
A28	A28.3	M13.17	STAT2	Interferon
A28	A28.3	M13.17	TAP1	Interferon
A28	A28.3	M13.17	TDRD7	Interferon
A28	A28.3	M13.17	TMEM140	Interferon
A28	A28.3	M13.17	TRAFD1	Interferon
A28	A28.3	M13.17	TRIM21	Interferon
A28	A28.3	M13.17	UBE2L6	Interferon
A28	A28.3	M13.17	ZC3HAV1	Interferon
A28	A28.3	M13.17	ZNFX1	Interferon
A28	A28.4	M15.64	ACOT9	Interferon
A28	A28.4	M15.64	ADRA1D	Interferon
A28	A28.4	M15.64	APOB48R	Interferon
A28	A28.4	M15.64	APOL2	Interferon
A28	A28.4	M15.64	C1GALT1	Interferon
A28	A28.4	M15.64	CCR1	Interferon
A28	A28.4	M15.64	COP1	Interferon
A28	A28.4	M15.64	DYNLT1	Interferon
A28	A28.4	M15.64	ECGF1	Interferon
A28	A28.4	M15.64	H2AFJ	Interferon
A28	A28.4	M15.64	ISG20	Interferon
A28	A28.4	M15.64	KIAA0319L	Interferon
A28	A28.4	M15.64	LBA1	Interferon
A28	A28.4	M15.64	NEXN	Interferon
A28	A28.4	M15.64	PSMB9	Interferon
A28	A28.4	M15.64	RHBDF2	Interferon
A28	A28.4	M15.64	SP100	Interferon
A28	A28.4	M15.64	TNFSF13B	Interferon
A28	A28.4	M15.64	TRIM38	Interferon
A28	A28.4	M15.64	TRIM56	Interferon
A28	A28.4	M15.64	UNC93B1	Interferon
A28	A28.2	M15.86	ANKRD22	Interferon
A28	A28.2	M15.86	EIF2AK2	Interferon
A28	A28.2	M15.86	ENDOGL1	Interferon
A28	A28.2	M15.86	FCGR1B	Interferon
A28	A28.2	M15.86	GALM	Interferon
A28	A28.2	M15.86	HS.306876	Interferon
A28	A28.2	M15.86	KIAA1618	Interferon
A28	A28.2	M15.86	MOV10	Interferon
A28	A28.2	M15.86	MT1A	Interferon
A28	A28.2	M15.86	MT2A	Interferon
A28	A28.2	M15.86	PARP10	Interferon
A28	A28.2	M15.86	PRIC285	Interferon
A28	A28.2	M15.86	SP140	Interferon
A28	A28.2	M15.86	TIMM10	Interferon
A28	A28.2	M15.86	UBE2L6	Interferon
A28	A28.5	M15.127	CMPK2	Interferon
A28	A28.5	M15.127	HS.125087	Interferon
A28	A28.5	M15.127	HS.386275	Interferon
A28	A28.5	M15.127	IFI27	Interferon
A28	A28.5	M15.127	IFIT1	Interferon
A28	A28.5	M15.127	IFITM3	Interferon
A28	A28.5	M15.127	LAMP3	Interferon
A28	A28.5	M15.127	LOC26010	Interferon
A28	A28.5	M15.127	OAS1	Interferon
A28	A28.5	M15.127	OAS2	Interferon
A28	A28.5	M15.127	OASL	Interferon
A28	A28.5	M15.127	OTOF	Interferon
A28	A28.5	M15.127	SERPING1	Interferon
A28	A28.5	M15.127	TRIM6	Interferon
