## Supplementary File 4 for "High temporal resolution systems profiling reveals distinct patterns of interferon response after Covid-19 mRNA vaccination and SARS-CoV2 infection"

### Sheet: Supplementary_Boost_XY
Aggregate	Module	Function	p-value	FDR
A28	M8.3	Type 1 Interferon	0.00019996	0.000362013
A2	M9.1	Cytotoxic lymphocytes	0.00019996	0.000362013
A37	M9.2	Erythroid cells	0.00019996	0.000362013
A28	M10.1	Interferon	0.00019996	0.000362013
A9	M10.2	Protein synthesis	0.00019996	0.000362013
A1	M11.1	Protein synthesis	0.00019996	0.000362013
A37	M11.2	Erythroid cells	0.00019996	0.000362013
A37	M11.3	Erythroid cells	0.00019996	0.000362013
A37	M11.4	Erythroid cells	0.00019996	0.000362013
A1	M12.1	Protein modification	0.00019996	0.000362013
A26	M12.2	Monocytes	0.00019996	0.000362013
A1	M12.3	Cell cycle	0.00019996	0.000362013
A3	M12.5	Protein modification	0.00019996	0.000362013
A1	M12.6	T cells	0.00019996	0.000362013
A1	M12.7	Protein synthesis	0.00019996	0.000362013
A1	M12.8	B cells	0.00019996	0.000362013
A38	M12.9	Erythroid cells	0.00019996	0.000362013
A35	M12.10	Inflammation	0.00019996	0.000362013
A37	M12.11	Erythroid cells	0.00019996	0.000362013
A24	M12.13	Oxidative phosphorylation	0.00019996	0.000362013
A27	M12.15	Plasma cells	0.00019996	0.000362013
A35	M13.1	Inflammation	0.00019996	0.000362013
A1	M13.2	Gene transcription	0.00019996	0.000362013
A35	M13.3	TBD	0.00019996	0.000362013
A2	M13.4	Protein synthesis	0.00019996	0.000362013
A32	M13.5	Cell death	0.00019996	0.000362013
A1	M13.6	Gene transcription	0.00019996	0.000362013
A33	M13.7	TBD	0.00019996	0.000362013
A26	M13.11	TBD	0.00019996	0.000362013
A35	M13.12	Inflammation	0.00019996	0.000362013
A2	M13.13	Gene transcription	0.00019996	0.000362013
A2	M13.14	Proteolysis	0.00019996	0.000362013
A32	M13.15	Gene transcription	0.00019996	0.000362013
A35	M13.16	Cytokines/chemokines	0.00019996	0.000362013
A28	M13.17	Interferon	0.00019996	0.000362013
A1	M13.18	Lymphocytes	0.00019996	0.000362013
A30	M13.19	Protein phosphorylation	0.00019996	0.000362013
A35	M13.22	Neutrophils	0.00019996	0.000362013
A3	M13.23	TBD	0.00019996	0.000362013
A24	M13.24	TBD	0.00019996	0.000362013
A32	M13.25	Protein phosphorylation	0.00019996	0.000362013
A1	M13.27	Lymphocytes	0.00019996	0.000362013
A2	M13.29	Protein modification	0.00019996	0.000362013
A27	M13.32	Plasma cells	0.00019996	0.000362013
A2	M14.2	Protein synthesis	0.00019996	0.000362013
A2	M14.3	Protein modification	0.00019996	0.000362013
A1	M14.4	Gene transcription	0.00019996	0.000362013
A1	M14.5	Gene transcription	0.00019996	0.000362013
A3	M14.6	TBD	0.00019996	0.000362013
A35	M14.7	TBD	0.00019996	0.000362013
A2	M14.8	TBD	0.00019996	0.000362013
A26	M14.10	TBD	0.00019996	0.000362013
A1	M14.12	Cell cycle	0.00019996	0.000362013
A6	M14.14	Protein modification	0.00019996	0.000362013
A24	M14.16	TBD	0.00019996	0.000362013
A2	M14.17	Gene transcription	0.00019996	0.000362013
A32	M14.18	TBD	0.00019996	0.000362013
A33	M14.19	Inflammation	0.00019996	0.000362013
A1	M14.20	Gene transcription	0.00019996	0.000362013
A26	M14.21	TBD	0.00019996	0.000362013
A32	M14.22	TBD	0.00019996	0.000362013
A1	M14.23	Gene transcription	0.00019996	0.000362013
A33	M14.24	Inflammation	0.00019996	0.000362013
A33	M14.26	Inflammation	0.00019996	0.000362013
A25	M14.27	Protein synthesis	0.00019996	0.000362013
A35	M14.28	Neutrophils	0.00019996	0.000362013
A32	M14.29	TBD	0.00019996	0.000362013
A24	M14.30	Oxidative phosphorylation	0.00019996	0.000362013
A3	M14.31	Cell cycle	0.00019996	0.000362013
A26	M14.32	TBD	0.00019996	0.000362013
A30	M14.33	Proteolysis	0.00019996	0.000362013
A2	M14.34	Gene transcription	0.00019996	0.000362013
A31	M14.38	TBD	0.00019996	0.000362013
A24	M14.41	TBD	0.00019996	0.000362013
A3	M14.46	TBD	0.00019996	0.000362013
A31	M14.48	Inflammation	0.00019996	0.000362013
A1	M14.49	Gene transcription	0.00019996	0.000362013
A33	M14.50	Inflammation	0.00019996	0.000362013
A37	M14.53	Erythroid cells	0.00019996	0.000362013
A1	M14.58	Protein synthesis	0.00019996	0.000362013
A2	M14.61	Protein modification	0.00019996	0.000362013
A32	M14.62	TBD	0.00019996	0.000362013
A1	M14.64	Cell cycle	0.00019996	0.000362013
A35	M14.65	Monocytes	0.00019996	0.000362013
A38	M14.68	Erythroid cells	0.00019996	0.000362013
A26	M14.70	TBD	0.00019996	0.000362013
A1	M14.71	Gene transcription	0.00019996	0.000362013
A35	M14.74	TBD	0.00019996	0.000362013
A1	M14.75	Protein synthesis	0.00019996	0.000362013
A33	M14.76	Leukocyte activation	0.00019996	0.000362013
A1	M14.77	Gene transcription	0.00019996	0.000362013
A2	M14.79	Protein synthesis	0.00019996	0.000362013
A1	M14.80	Protein synthesis	0.00019996	0.000362013
A6	M15.1	TBD	0.00019996	0.000362013
A1	M15.4	Lymphocytes	0.00019996	0.000362013
A26	M15.7	Monocytes	0.00019996	0.000362013
A2	M15.8	Gene transcription	0.00019996	0.000362013
A6	M15.10	Gene transcription	0.00019996	0.000362013
A6	M15.11	TBD	0.00019996	0.000362013
A33	M15.12	TBD	0.00019996	0.000362013
A6	M15.15	TBD	0.00019996	0.000362013
A3	M15.16	Antigen presentation	0.00019996	0.000362013
A32	M15.20	TBD	0.00019996	0.000362013
A6	M15.22	TBD	0.00019996	0.000362013
A2	M15.23	Cell death	0.00019996	0.000362013
A33	M15.24	TBD	0.00019996	0.000362013
A4	M15.25	TBD	0.00019996	0.000362013
A35	M15.26	Neutrophils	0.00019996	0.000362013
A6	M15.27	Cell cycle	0.00019996	0.000362013
A1	M15.29	Cell death	0.00019996	0.000362013
A32	M15.30	TBD	0.00019996	0.000362013
A2	M15.31	Protein modification	0.00019996	0.000362013
A29	M15.32	TBD	0.00019996	0.000362013
A1	M15.33	T cells	0.00019996	0.000362013
A6	M15.34	T cells	0.00019996	0.000362013
A33	M15.35	Neutrophils	0.00019996	0.000362013
A35	M15.37	Inflammation	0.00019996	0.000362013
A1	M15.38	T cells	0.00019996	0.000362013
A6	M15.40	Gene transcription	0.00019996	0.000362013
A6	M15.42	Gene transcription	0.00019996	0.000362013
A35	M15.43	TBD	0.00019996	0.000362013
A2	M15.46	TBD	0.00019996	0.000362013
A32	M15.47	Antigen presentation	0.00019996	0.000362013
A1	M15.51	Protein synthesis	0.00019996	0.000362013
A3	M15.52	TBD	0.00019996	0.000362013
A37	M15.53	Erythroid cells	0.00019996	0.000362013
A2	M15.54	TBD	0.00019996	0.000362013
A25	M15.55	Protein phosphorylation	0.00019996	0.000362013
A30	M15.56	Cell adhesion	0.00019996	0.000362013
A26	M15.57	TBD	0.00019996	0.000362013
A7	M15.59	TBD	0.00019996	0.000362013
A1	M15.60	TBD	0.00019996	0.000362013
A7	M15.61	Monocytes	0.00019996	0.000362013
A26	M15.63	TBD	0.00019996	0.000362013
A28	M15.64	Interferon	0.00019996	0.000362013
A2	M15.65	TBD	0.00019996	0.000362013
A33	M15.66	TBD	0.00019996	0.000362013
A32	M15.69	TBD	0.00019996	0.000362013
A30	M15.73	Cell cycle	0.00019996	0.000362013
A25	M15.77	TBD	0.00019996	0.000362013
A3	M15.79	Mitochondrial Stress/Proteasome	0.00019996	0.000362013
A35	M15.81	TBD	0.00019996	0.000362013
A1	M15.82	TBD	0.00019996	0.000362013
A28	M15.86	Interferon	0.00019996	0.000362013
A24	M15.89	TBD	0.00019996	0.000362013
A33	M15.90	TBD	0.00019996	0.000362013
A36	M15.97	Erythroid cells	0.00019996	0.000362013
A6	M15.98	T cells	0.00019996	0.000362013
A32	M15.99	Protein modification	0.00019996	0.000362013
A37	M15.100	Erythroid cells	0.00019996	0.000362013
A10	M15.102	Prostanoids	0.00019996	0.000362013
A33	M15.108	TBD	0.00019996	0.000362013
A35	M15.109	Inflammation	0.00019996	0.000362013
A27	M15.110	Plasma cells	0.00019996	0.000362013
A1	M15.114	TBD	0.00019996	0.000362013
A2	M15.115	TBD	0.00019996	0.000362013
A25	M15.117	TBD	0.00019996	0.000362013
A36	M15.118	Erythroid cells	0.00019996	0.000362013
A2	M15.119	TBD	0.00019996	0.000362013
A2	M15.120	TBD	0.00019996	0.000362013
A3	M15.124	TBD	0.00019996	0.000362013
A28	M15.127	Interferon	0.00019996	0.000362013
A6	M16.3	T cells	0.00019996	0.000362013
A6	M16.4	TBD	0.00019996	0.000362013
A8	M16.6	Monocytes	0.00019996	0.000362013
A2	M16.7	TBD	0.00019996	0.000362013
A6	M16.8	TBD	0.00019996	0.000362013
A4	M16.15	Cell death	0.00019996	0.000362013
A33	M16.22	TBD	0.00019996	0.000362013
A6	M16.24	T cells	0.00019996	0.000362013
A26	M16.26	TBD	0.00019996	0.000362013
A32	M16.27	TBD	0.00019996	0.000362013
A8	M16.30	Complement	0.00019996	0.000362013
A6	M16.31	TBD	0.00019996	0.000362013
A26	M16.32	TBD	0.00019996	0.000362013
A15	M16.33	TBD	0.00019996	0.000362013
A33	M16.37	TBD	0.00019996	0.000362013
A2	M16.41	TBD	0.00019996	0.000362013
A33	M16.44	Protein synthesis	0.00019996	0.000362013
A3	M16.45	TBD	0.00019996	0.000362013
A25	M16.49	Inflammation	0.00019996	0.000362013
A6	M16.54	TBD	0.00019996	0.000362013
A1	M16.56	Protein synthesis	0.00019996	0.000362013
A33	M16.62	TBD	0.00019996	0.000362013
A33	M16.63	TBD	0.00019996	0.000362013
A5	M16.65	TGF-beta	0.00019996	0.000362013
A2	M16.68	Protein synthesis	0.00019996	0.000362013
A33	M16.70	TBD	0.00019996	0.000362013
A25	M16.71	TBD	0.00019996	0.000362013
A33	M16.76	TBD	0.00019996	0.000362013
A1	M16.78	Lymphocytes	0.00019996	0.000362013
A35	M16.79	Protein synthesis	0.00019996	0.000362013
A6	M16.81	TBD	0.00019996	0.000362013
A36	M16.82	Erythroid cells	0.00019996	0.000362013
A5	M16.84	Protein phosphorylation	0.00019996	0.000362013
A32	M16.85	TBD	0.00019996	0.000362013
A15	M16.87	TBD	0.00019996	0.000362013
A36	M16.88	Erythroid cells	0.00019996	0.000362013
A30	M16.89	TBD	0.00019996	0.000362013
A1	M16.91	TBD	0.00019996	0.000362013
A27	M16.92	Plasma cells	0.00019996	0.000362013
A5	M16.95	B cells	0.00019996	0.000362013
A38	M16.96	Erythroid cells	0.00019996	0.000362013
A35	M16.98	TBD	0.00019996	0.000362013
A5	M16.99	Protein modification	0.00019996	0.000362013
A33	M16.100	TBD	0.00019996	0.000362013
A33	M16.101	TBD	0.00019996	0.000362013
A33	M16.102	TBD	0.00019996	0.000362013
A8	M16.106	TBD	0.00019996	0.000362013
A16	M16.107	Oxidative stress	0.00019996	0.000362013
A16	M16.110	TBD	0.00019996	0.000362013
A25	M12.12	Oxidative stress	0.00039992	0.000670041
A3	M13.9	Gene transcription	0.00039992	0.000670041
A32	M14.1	Gene transcription	0.00039992	0.000670041
A2	M14.35	TBD	0.00039992	0.000670041
A6	M14.37	TBD	0.00039992	0.000670041
A3	M14.52	TBD	0.00039992	0.000670041
A2	M15.21	Gene transcription	0.00039992	0.000670041
A2	M15.50	TBD	0.00039992	0.000670041
A29	M15.68	TBD	0.00039992	0.000670041
A35	M15.78	TBD	0.00039992	0.000670041
A6	M15.83	Gene transcription	0.00039992	0.000670041
A32	M15.88	TBD	0.00039992	0.000670041
A3	M15.94	TBD	0.00039992	0.000670041
A35	M15.105	Inflammation	0.00039992	0.000670041
A2	M15.116	TBD	0.00039992	0.000670041
A4	M16.69	Lipid metabolism	0.00039992	0.000670041
A6	M16.105	TBD	0.00039992	0.000670041
A32	M14.56	TBD	0.00059988	0.000950847
A32	M14.67	Gene transcription	0.00059988	0.000950847
A25	M14.83	TBD	0.00059988	0.000950847
A6	M15.71	TBD	0.00059988	0.000950847
A1	M15.87	TBD	0.00059988	0.000950847
A1	M15.93	TBD	0.00059988	0.000950847
A24	M15.103	TBD	0.00059988	0.000950847
A15	M16.12	B cells	0.00059988	0.000950847
A7	M16.40	Monocytes	0.00059988	0.000950847
A4	M16.50	Protein modification	0.00059988	0.000950847
A25	M16.61	TBD	0.00059988	0.000950847
A25	M16.73	Protein synthesis	0.00059988	0.000950847
A7	M16.83	Cell adhesion	0.00059988	0.000950847
A31	M14.81	Platelet	0.00079984	0.00125736
A33	M16.1	TBD	0.00079984	0.00125736
A29	M12.14	TBD	0.0009998	0.00154625
A37	M13.26	Erythroid cells	0.0009998	0.00154625
A26	M16.46	TBD	0.0009998	0.00154625
A31	M16.103	TBD	0.0009998	0.00154625
A2	M14.13	Oxidative phosphorylation	0.00119976	0.00184802
A3	M14.43	TBD	0.00139972	0.00210509
A2	M14.45	TBD	0.00139972	0.00210509
A32	M15.18	TBD	0.00139972	0.00210509
A35	M15.113	Inflammation	0.00139972	0.00210509
A24	M15.123	TBD	0.00139972	0.00210509
A15	M16.66	TBD	0.00139972	0.00210509
A6	M14.15	Protein modification	0.00159968	0.00239638
A1	M13.28	Protein synthesis	0.00179964	0.00267495
A3	M15.101	TBD	0.00179964	0.00267495
A33	M14.66	Inflammation	0.0019996	0.00292662
A7	M15.6	Cell cycle	0.0019996	0.00292662
A26	M15.70	Protein modification	0.0019996	0.00292662
A32	M15.76	TBD	0.0019996	0.00292662
A13	M16.108	TBD	0.00219956	0.00320699
A2	M14.44	Protein synthesis	0.00279944	0.00406611
A29	M14.60	TBD	0.00319936	0.00461191
A4	M15.75	TBD	0.00319936	0.00461191
A37	M13.30	Erythroid cells	0.00359928	0.00516889
A29	M13.20	Cell cycle	0.00439912	0.00629387
A6	M16.25	TBD	0.00459908	0.00655541
A24	M14.57	Protein modification	0.004999	0.00709895
A32	M16.5	TBD	0.00519896	0.00735557
A33	M15.111	TBD	0.0059988	0.00845587
A25	M16.74	TBD	0.00639872	0.00898644
A25	M13.31	TBD	0.00779844	0.0108723
A6	M16.59	TBD	0.00779844	0.0108723
A15	M16.21	TBD	0.00819836	0.0113883
A32	M14.9	TBD	0.00839832	0.0116238
A4	M16.11	Protein synthesis	0.00859828	0.0118576
A3	M14.78	TBD	0.00879824	0.0120463
A2	M15.91	TBD	0.00879824	0.0120463
A3	M16.10	TBD	0.00939812	0.0128217
A15	M16.58	TBD	0.00959808	0.0130479
A3	M15.48	TBD	0.0103979	0.0140851
A6	M15.19	Gene transcription	0.0109978	0.0148451
A15	M15.107	TBD	0.0119976	0.0161376
A32	M15.62	TBD	0.0133973	0.0179571
A8	M16.53	TBD	0.0143971	0.0192297
A15	M16.28	TBD	0.014797	0.019695
A26	M15.36	Protein modification	0.014997	0.0198919
A6	M15.92	Protein modification	0.0153969	0.0203516
A31	M16.64	Platelet/Prostaglandin	0.0161968	0.021335
A15	M16.38	TBD	0.0173965	0.0228367
A5	M15.5	Protein modification	0.019996	0.0261592
A33	M15.13	TBD	0.0219956	0.0286769
A12	M15.125	TBD	0.0225955	0.0293588
A5	M16.13	Protein modification	0.0233953	0.030295
A31	M15.58	Monocytes	0.0235953	0.0303481
A2	M15.122	TBD	0.0235953	0.0303481
A32	M14.73	TBD	0.0259948	0.0333222
A1	M14.69	Gene transcription	0.0263947	0.0337217
A8	M16.29	TBD	0.0277944	0.0353916
A6	M14.55	Gene transcription	0.0289942	0.0367966
A5	M16.111	TBD	0.030194	0.0381924
A3	M16.42	TBD	0.0315937	0.039831
A31	M15.121	TBD	0.039792	0.0500018
A36	M14.51	Erythroid cells	0.0437912	0.0548467
A33	M15.14	TBD	0.0509898	0.0636539
A2	M15.3	Gene transcription	0.0545891	0.0679252
A32	M16.9	Protein modification	0.060188	0.0746487
A8	M15.39	TBD	0.0613877	0.0758903
A33	M16.80	Cytokines/chemokines	0.0657868	0.0810664
A34	M10.3	Platelet	0.0669866	0.0822794
A35	M15.84	Cytokines/chemokines	0.0705859	0.0864225
A15	M16.55	TBD	0.0731854	0.0893189
A17	M16.75	Cell death	0.075185	0.0914192
A6	M14.54	Cell cycle	0.0753849	0.0914192
A32	M16.16	TBD	0.0775845	0.0937888
A6	M15.2	TBD	0.079784	0.0961435
A4	M15.49	Cell death	0.080184	0.0963216
A37	M15.74	Erythroid cells	0.0807838	0.096738
A5	M16.36	Gene transcription	0.0837832	0.100016
A2	M14.72	TBD	0.0841832	0.100181
A6	M15.96	TBD	0.0879824	0.104377
A31	M16.93	TBD	0.0891822	0.105383
A36	M16.34	Erythroid cells	0.0893821	0.105383
A11	M15.67	TBD	0.089782	0.105528
A18	M16.19	TBD	0.0903819	0.105908
A27	M16.60	Plasma cells	0.0921816	0.107686
A2	M15.72	TBD	0.0941812	0.109687
A32	M16.2	Protein synthesis	0.0991802	0.115158
A2	M13.21	Cytotoxic lymphocytes	0.09998	0.115734
A29	M16.86	Oxidative stress	0.10078	0.116308
A33	M14.82	Cytokines/chemokines	0.103779	0.119409
A15	M16.35	TBD	0.108178	0.124097
A32	M14.11	TBD	0.109578	0.12518
A33	M16.67	TBD	0.109778	0.12518
A24	M14.63	Oxidative phosphorylation	0.118976	0.135265
A4	M16.43	Gene transcription	0.122775	0.13917
A6	M15.9	T cells	0.131974	0.149154
A20	M16.52	Lymphocyte	0.132374	0.149164
A32	M14.36	TBD	0.133173	0.149624
A2	M13.10	Protein synthesis	0.137572	0.154113
A24	M15.28	Oxidative phosphorylation	0.140572	0.157013
A34	M14.39	Cell cycle	0.14937	0.166354
A34	M14.59	TBD	0.154369	0.171422
A7	M15.95	TBD	0.157768	0.174689
A38	M10.4	Neutrophil activation	0.158968	0.175508
A2	M12.4	Gene transcription	0.163167	0.179625
A33	M16.51	Protein synthesis	0.172366	0.189206
A22	M15.17	TBD	0.178164	0.195011
A3	M13.8	TBD	0.191362	0.208858
A3	M15.85	TBD	0.192961	0.210004
A29	M8.1	TBD	0.196561	0.213313
A26	M15.112	TBD	0.20136	0.217902
A29	M3.1	Cell cycle	0.209358	0.225918
A6	M14.40	Cellular respiration	0.232953	0.250671
A23	M16.20	TBD	0.240352	0.257906
A18	M16.47	TNF	0.244951	0.262104
A2	M14.25	TBD	0.24795	0.264573
A8	M16.104	Cell cycle	0.268546	0.285751
A2	M14.47	Protein synthesis	0.280144	0.297264
A14	M16.90	TBD	0.292741	0.309771
A17	M16.17	Gene transcription	0.294341	0.310603
A8	M16.39	TBD	0.322935	0.339838
A5	M16.57	B cells	0.361528	0.379405
A3	M15.44	Protein modification	0.372525	0.389876
A5	M16.18	TBD	0.387922	0.404881
A6	M15.80	TBD	0.391122	0.407108
A34	M8.2	Prostanoids	0.407518	0.423022
A32	M15.106	TBD	0.442911	0.458515
A34	M16.109	Platelet	0.525895	0.542951
A1	M14.42	T cells	0.578084	0.595224
A33	M15.104	TBD	0.592282	0.607392
A17	M16.23	Cell cycle	0.593081	0.607392
A6	M15.45	Platelet	0.59788	0.610669
A4	M16.72	TBD	0.638472	0.65039
A2	M15.41	TBD	0.655269	0.665725
A17	M16.97	Cell death	0.658668	0.667404
A6	M16.14	TBD	0.664267	0.671296
A21	M16.48	TBD	0.69846	0.703989
A4	M16.77	Antigen presentation	0.792242	0.796411
A17	M15.126	Gene transcription	0.796041	0.79813
A19	M16.94	TBD	0.977405	0.977405
